# Dynamics of single-cell protein covariation during epithelial–mesenchymal transition

**DOI:** 10.1101/2023.12.21.572913

**Authors:** Saad Khan, Rachel Conover, Anand R. Asthagiri, Nikolai Slavov

**Author notes:** Data, code & protocols: scp.slavovlab.net/Khan_et_al_2023.

## Abstract

Physiological processes, such as epithelial–mesenchymal transition (EMT), are mediated by changes in protein interactions. These changes may be better reflected in protein covariation within cellular cluster than in the temporal dynamics of cluster-average protein abundance. To explore this possibility, we quantified proteins in single human cells undergoing EMT. Covariation analysis of the data revealed that functionally coherent protein clusters dynamically changed their protein-protein correlations without concomitant changes in cluster-average protein abundance. These dynamics of protein-protein correlations were monotonic in time and delineated protein modules functioning in actin cytoskeleton organization, energy metabolism and protein transport. These protein modules are defined by protein covariation within the same time point and cluster and thus reflect biological regulation masked by the cluster-average protein dynamics. Thus, protein correlation dynamics across single cells offer a window into protein regulation during physiological transitions.
