## Supplemental Tables-clusters-GOrilla for "Dynamics of single-cell protein covariation during epithelial–mesenchymal transition": Cluster-1.xlsx

### Sheet: Cluster-1
GO Term	Description	P-value	FDR q-value	Enrichment	N	B	n	b	Genes
GO:0030029	actin filament-based process	1.32e-06	0.00572	2.92	257	16	77	14	[ACTN4 - actinin, alpha 4, MYL6 - myosin, light chain 6, alkali, smooth muscle and non-muscle, RHOA - ras homolog family member a, CAPZA1 - capping protein (actin filament) muscle z-line, alpha 1, CNN2 - calponin 2, ACTB - actin, beta, TLN1 - talin 1, FSCN1 - fascin homolog 1, actin-bundling protein (strongylocentrotus purpuratus), EZR - ezrin, VIM - vimentin, MYH9 - myosin, heavy chain 9, non-mu…
GO:0060284	regulation of cell development	5.12e-05	0.111	2.38	257	21	77	15	[HSPA5 - heat shock 70kda protein 5 (glucose-regulated protein, 78kda), ACTN4 - actinin, alpha 4, RHOA - ras homolog family member a, NAP1L1 - nucleosome assembly protein 1-like 1, S100A10 - s100 calcium binding protein a10, ARPC2 - actin related protein 2/3 complex, subunit 2, 34kda, P4HB - prolyl 4-hydroxylase, beta polypeptide, VCL - vinculin, YWHAG - tyrosine 3-monooxygenase/tryptophan 5-mono…
GO:0051960	regulation of nervous system development	5.38e-05	0.0778	2.67	257	15	77	12	[HSPA5 - heat shock 70kda protein 5 (glucose-regulated protein, 78kda), RHOA - ras homolog family member a, NAP1L1 - nucleosome assembly protein 1-like 1, BMP4 - bone morphogenetic protein 4, VIM - vimentin, YWHAG - tyrosine 3-monooxygenase/tryptophan 5-monooxygenase activation protein, gamma polypeptide, ACTR2 - arp2 actin-related protein 2 homolog (yeast), LGALS1 - lectin, galactoside-binding, …
GO:0007015	actin filament organization	5.38e-05	0.0583	2.67	257	15	77	12	[FSCN1 - fascin homolog 1, actin-bundling protein (strongylocentrotus purpuratus), RHOA - ras homolog family member a, ACTN1 - actinin, alpha 1, ARPC2 - actin related protein 2/3 complex, subunit 2, 34kda, TMSB4X - thymosin beta 4, x-linked, HSP90B1 - heat shock protein 90kda beta (grp94), member 1, EZR - ezrin, MARCKS - myristoylated alanine-rich protein kinase c substrate, NCK2 - nck adaptor pr…
GO:0007165	signal transduction	9.54e-05	0.0827	1.58	257	76	77	36	[CAV1 - caveolin 1, caveolae protein, 22kda, ACTN4 - actinin, alpha 4, HSPA5 - heat shock 70kda protein 5 (glucose-regulated protein, 78kda), RHOA - ras homolog family member a, MSN - moesin, S100A11 - s100 calcium binding protein a11, P4HB - prolyl 4-hydroxylase, beta polypeptide, HSPB1 - heat shock 27kda protein 1, UTS2 - urotensin 2, YWHAZ - tyrosine 3-monooxygenase/tryptophan 5-monooxygenase …
GO:0097435	supramolecular fiber organization	0.000122	0.088	2.28	257	22	77	15	[RHOA - ras homolog family member a, ACTN1 - actinin, alpha 1, ARPC2 - actin related protein 2/3 complex, subunit 2, 34kda, TMSB4X - thymosin beta 4, x-linked, HSP90B1 - heat shock protein 90kda beta (grp94), member 1, MARCKS - myristoylated alanine-rich protein kinase c substrate, FKBP1A - fk506 binding protein 1a, 12kda, SERPINH1 - serpin peptidase inhibitor, clade h (heat shock protein 47), me…
GO:0090066	regulation of anatomical structure size	0.000142	0.0877	2.78	257	12	77	10	[CAV1 - caveolin 1, caveolae protein, 22kda, RHOA - ras homolog family member a, TMSB4X - thymosin beta 4, x-linked, ARPC2 - actin related protein 2/3 complex, subunit 2, 34kda, MTPN - myotrophin, MSN - moesin, EZR - ezrin, NCK2 - nck adaptor protein 2, ACTR2 - arp2 actin-related protein 2 homolog (yeast), CAPZA1 - capping protein (actin filament) muscle z-line, alpha 1]
GO:0030036	actin cytoskeleton organization	0.000142	0.0768	2.78	257	12	77	10	[CNN2 - calponin 2, ACTB - actin, beta, TLN1 - talin 1, FSCN1 - fascin homolog 1, actin-bundling protein (strongylocentrotus purpuratus), RHOA - ras homolog family member a, EZR - ezrin, MYH9 - myosin, heavy chain 9, non-muscle, CALR - calreticulin, CAPZA1 - capping protein (actin filament) muscle z-line, alpha 1, CFL1 - cofilin 1 (non-muscle)]
GO:0022604	regulation of cell morphogenesis	0.000162	0.0782	2.5	257	16	77	12	[ACTN4 - actinin, alpha 4, RHOA - ras homolog family member a, S100A10 - s100 calcium binding protein a10, ARPC2 - actin related protein 2/3 complex, subunit 2, 34kda, MSN - moesin, EZR - ezrin, P4HB - prolyl 4-hydroxylase, beta polypeptide, S100A13 - s100 calcium binding protein a13, MYH9 - myosin, heavy chain 9, non-muscle, ACTR2 - arp2 actin-related protein 2 homolog (yeast), CALR - calreticul…
GO:0010769	regulation of cell morphogenesis involved in differentiation	0.000338	0.146	2.97	257	9	77	8	[ACTN4 - actinin, alpha 4, RHOA - ras homolog family member a, S100A10 - s100 calcium binding protein a10, ARPC2 - actin related protein 2/3 complex, subunit 2, 34kda, P4HB - prolyl 4-hydroxylase, beta polypeptide, ACTR2 - arp2 actin-related protein 2 homolog (yeast), CALR - calreticulin, CFL1 - cofilin 1 (non-muscle)]
GO:0034976	response to endoplasmic reticulum stress	0.000338	0.133	2.97	257	9	77	8	[HSPA5 - heat shock 70kda protein 5 (glucose-regulated protein, 78kda), TLN1 - talin 1, HSP90B1 - heat shock protein 90kda beta (grp94), member 1, P4HB - prolyl 4-hydroxylase, beta polypeptide, PDIA3 - protein disulfide isomerase family a, member 3, VCP - valosin containing protein, NCK2 - nck adaptor protein 2, CALR - calreticulin]
GO:0032970	regulation of actin filament-based process	0.000416	0.15	2.36	257	17	77	12	[CNN2 - calponin 2, CAV1 - caveolin 1, caveolae protein, 22kda, FSCN1 - fascin homolog 1, actin-bundling protein (strongylocentrotus purpuratus), RHOA - ras homolog family member a, S100A10 - s100 calcium binding protein a10, TMSB4X - thymosin beta 4, x-linked, ARPC2 - actin related protein 2/3 complex, subunit 2, 34kda, MTPN - myotrophin, MYH9 - myosin, heavy chain 9, non-muscle, NCK2 - nck adap…
GO:0045664	regulation of neuron differentiation	0.00043	0.144	2.73	257	11	77	9	[HSPA5 - heat shock 70kda protein 5 (glucose-regulated protein, 78kda), RHOA - ras homolog family member a, BMP4 - bone morphogenetic protein 4, VIM - vimentin, ACTR2 - arp2 actin-related protein 2 homolog (yeast), YWHAG - tyrosine 3-monooxygenase/tryptophan 5-monooxygenase activation protein, gamma polypeptide, LGALS1 - lectin, galactoside-binding, soluble, 1, CALR - calreticulin, CFL1 - cofilin…
GO:0032535	regulation of cellular component size	0.00043	0.133	2.73	257	11	77	9	[RHOA - ras homolog family member a, TMSB4X - thymosin beta 4, x-linked, ARPC2 - actin related protein 2/3 complex, subunit 2, 34kda, MTPN - myotrophin, MSN - moesin, EZR - ezrin, NCK2 - nck adaptor protein 2, ACTR2 - arp2 actin-related protein 2 homolog (yeast), CAPZA1 - capping protein (actin filament) muscle z-line, alpha 1]
GO:0050767	regulation of neurogenesis	0.000462	0.134	2.57	257	13	77	10	[HSPA5 - heat shock 70kda protein 5 (glucose-regulated protein, 78kda), RHOA - ras homolog family member a, NAP1L1 - nucleosome assembly protein 1-like 1, BMP4 - bone morphogenetic protein 4, VIM - vimentin, YWHAG - tyrosine 3-monooxygenase/tryptophan 5-monooxygenase activation protein, gamma polypeptide, ACTR2 - arp2 actin-related protein 2 homolog (yeast), LGALS1 - lectin, galactoside-binding, …
GO:0051017	actin filament bundle assembly	0.000628	0.17	3.34	257	6	77	6	[FSCN1 - fascin homolog 1, actin-bundling protein (strongylocentrotus purpuratus), RHOA - ras homolog family member a, ACTN1 - actinin, alpha 1, HSP90B1 - heat shock protein 90kda beta (grp94), member 1, EZR - ezrin, MARCKS - myristoylated alanine-rich protein kinase c substrate]
GO:0061572	actin filament bundle organization	0.000628	0.16	3.34	257	6	77	6	[FSCN1 - fascin homolog 1, actin-bundling protein (strongylocentrotus purpuratus), RHOA - ras homolog family member a, ACTN1 - actinin, alpha 1, HSP90B1 - heat shock protein 90kda beta (grp94), member 1, EZR - ezrin, MARCKS - myristoylated alanine-rich protein kinase c substrate]
GO:0050793	regulation of developmental process	0.000644	0.155	1.61	257	58	77	28	[CAV1 - caveolin 1, caveolae protein, 22kda, HSPA5 - heat shock 70kda protein 5 (glucose-regulated protein, 78kda), ACTN4 - actinin, alpha 4, RHOA - ras homolog family member a, HMGA1 - high mobility group at-hook 1, MTPN - myotrophin, S100A10 - s100 calcium binding protein a10, MSN - moesin, P4HB - prolyl 4-hydroxylase, beta polypeptide, HSPB1 - heat shock 27kda protein 1, S100A13 - s100 calcium…
GO:0003008	system process	0.000939	0.214	2.23	257	18	77	12	[CAV1 - caveolin 1, caveolae protein, 22kda, TLN1 - talin 1, MYL6 - myosin, light chain 6, alkali, smooth muscle and non-muscle, MYL12A - myosin, light chain 12a, regulatory, non-sarcomeric, TGFBI - transforming growth factor, beta-induced, 68kda, STRAP - serine/threonine kinase receptor associated protein, EZR - ezrin, BMP4 - bone morphogenetic protein 4, UTS2 - urotensin 2, VCL - vinculin, ACTR…
