## Supplemental Tables-clusters-GOrilla for "Dynamics of single-cell protein covariation during epithelial–mesenchymal transition": Cluster-2.xlsx

### Sheet: GO
GO Term	Description	P-value	FDR q-value	Enrichment	N	B	n	b	Genes
GO:0044281	small molecule metabolic process	3.27e-13	1.23e-09	2.16	161	43	64	37	[ALDOA - aldolase a, fructose-bisphosphate, LDHA - lactate dehydrogenase a, LDHB - lactate dehydrogenase b, PARK7 - parkinson protein 7, TXN - thioredoxin, MDH2 - malate dehydrogenase 2, nad (mitochondrial), MIF - macrophage migration inhibitory factor (glycosylation-inhibiting factor), TKT - transketolase, RAN - ran, member ras oncogene family, GSTP1 - glutathione s-transferase pi 1, GOT2 - glut…
GO:0006091	generation of precursor metabolites and energy	3.72e-10	7.03e-07	2.52	161	21	64	21	[ALDOA - aldolase a, fructose-bisphosphate, ACAT1 - acetyl-coa acetyltransferase 1, LDHA - lactate dehydrogenase a, PGAM1 - phosphoglycerate mutase 1 (brain), ATP5A1 - atp synthase, h+ transporting, mitochondrial f1 complex, alpha subunit 1, cardiac muscle, ATP5H - atp synthase, h+ transporting, mitochondrial fo complex, subunit d, COX5B - cytochrome c oxidase subunit vb, ATP5B - atp synthase, h+…
GO:0043436	oxoacid metabolic process	1.72e-09	2.17e-06	2.32	161	26	64	24	[ALDOA - aldolase a, fructose-bisphosphate, ACAT1 - acetyl-coa acetyltransferase 1, LDHA - lactate dehydrogenase a, BCAT2 - branched chain amino-acid transaminase 2, mitochondrial, PGAM1 - phosphoglycerate mutase 1 (brain), LDHB - lactate dehydrogenase b, PARK7 - parkinson protein 7, GARS - glycyl-trna synthetase, PGK1 - phosphoglycerate kinase 1, MDH2 - malate dehydrogenase 2, nad (mitochondrial…
GO:0006082	organic acid metabolic process	1.72e-09	1.63e-06	2.32	161	26	64	24	[ALDOA - aldolase a, fructose-bisphosphate, ACAT1 - acetyl-coa acetyltransferase 1, LDHA - lactate dehydrogenase a, BCAT2 - branched chain amino-acid transaminase 2, mitochondrial, PGAM1 - phosphoglycerate mutase 1 (brain), LDHB - lactate dehydrogenase b, PARK7 - parkinson protein 7, GARS - glycyl-trna synthetase, PGK1 - phosphoglycerate kinase 1, MDH2 - malate dehydrogenase 2, nad (mitochondrial…
GO:0019752	carboxylic acid metabolic process	1.72e-09	1.3e-06	2.32	161	26	64	24	[ALDOA - aldolase a, fructose-bisphosphate, ACAT1 - acetyl-coa acetyltransferase 1, LDHA - lactate dehydrogenase a, BCAT2 - branched chain amino-acid transaminase 2, mitochondrial, PGAM1 - phosphoglycerate mutase 1 (brain), LDHB - lactate dehydrogenase b, PARK7 - parkinson protein 7, GARS - glycyl-trna synthetase, PGK1 - phosphoglycerate kinase 1, MDH2 - malate dehydrogenase 2, nad (mitochondrial…
GO:0019637	organophosphate metabolic process	2.18e-09	1.37e-06	2.19	161	31	64	27	[ALDOA - aldolase a, fructose-bisphosphate, LDHA - lactate dehydrogenase a, PARK7 - parkinson protein 7, MDH2 - malate dehydrogenase 2, nad (mitochondrial), TKT - transketolase, RAN - ran, member ras oncogene family, PAICS - phosphoribosylaminoimidazole carboxylase, phosphoribosylaminoimidazole succinocarboxamide synthetase, UQCRC1 - ubiquinol-cytochrome c reductase core protein i, UQCRC2 - ubiqu…
GO:0017144	drug metabolic process	5.29e-09	2.85e-06	2.31	161	25	64	23	[ALDOA - aldolase a, fructose-bisphosphate, ACAT1 - acetyl-coa acetyltransferase 1, LDHA - lactate dehydrogenase a, PGAM1 - phosphoglycerate mutase 1 (brain), ATP5A1 - atp synthase, h+ transporting, mitochondrial f1 complex, alpha subunit 1, cardiac muscle, ATP5H - atp synthase, h+ transporting, mitochondrial fo complex, subunit d, PARK7 - parkinson protein 7, PRDX6 - peroxiredoxin 6, ATP5B - atp…
GO:0006753	nucleoside phosphate metabolic process	1.93e-08	9.11e-06	2.17	161	29	64	25	[ALDOA - aldolase a, fructose-bisphosphate, LDHA - lactate dehydrogenase a, PARK7 - parkinson protein 7, MDH2 - malate dehydrogenase 2, nad (mitochondrial), RAN - ran, member ras oncogene family, TKT - transketolase, PAICS - phosphoribosylaminoimidazole carboxylase, phosphoribosylaminoimidazole succinocarboxamide synthetase, UQCRC1 - ubiquinol-cytochrome c reductase core protein i, UQCRC2 - ubiqu…
GO:0055086	nucleobase-containing small molecule metabolic process	1.93e-08	8.1e-06	2.17	161	29	64	25	[ALDOA - aldolase a, fructose-bisphosphate, LDHA - lactate dehydrogenase a, PARK7 - parkinson protein 7, MDH2 - malate dehydrogenase 2, nad (mitochondrial), RAN - ran, member ras oncogene family, TKT - transketolase, PAICS - phosphoribosylaminoimidazole carboxylase, phosphoribosylaminoimidazole succinocarboxamide synthetase, UQCRC1 - ubiquinol-cytochrome c reductase core protein i, UQCRC2 - ubiqu…
GO:0009117	nucleotide metabolic process	1.93e-08	7.29e-06	2.17	161	29	64	25	[ALDOA - aldolase a, fructose-bisphosphate, LDHA - lactate dehydrogenase a, PARK7 - parkinson protein 7, MDH2 - malate dehydrogenase 2, nad (mitochondrial), RAN - ran, member ras oncogene family, TKT - transketolase, PAICS - phosphoribosylaminoimidazole carboxylase, phosphoribosylaminoimidazole succinocarboxamide synthetase, UQCRC1 - ubiquinol-cytochrome c reductase core protein i, UQCRC2 - ubiqu…
GO:0032787	monocarboxylic acid metabolic process	3.59e-08	1.23e-05	2.52	161	17	64	17	[ACAT1 - acetyl-coa acetyltransferase 1, ALDOA - aldolase a, fructose-bisphosphate, LDHA - lactate dehydrogenase a, PGAM1 - phosphoglycerate mutase 1 (brain), LDHB - lactate dehydrogenase b, PARK7 - parkinson protein 7, PGK1 - phosphoglycerate kinase 1, MIF - macrophage migration inhibitory factor (glycosylation-inhibiting factor), GSTP1 - glutathione s-transferase pi 1, GOT2 - glutamic-oxaloacet…
GO:0051186	cofactor metabolic process	4.7e-08	1.48e-05	2.3	161	23	64	21	[ACAT1 - acetyl-coa acetyltransferase 1, ALDOA - aldolase a, fructose-bisphosphate, LDHA - lactate dehydrogenase a, PGAM1 - phosphoglycerate mutase 1 (brain), PRDX6 - peroxiredoxin 6, PARK7 - parkinson protein 7, HSPA9 - heat shock 70kda protein 9 (mortalin), SOD1 - superoxide dismutase 1, soluble, PGK1 - phosphoglycerate kinase 1, NNMT - nicotinamide n-methyltransferase, MDH2 - malate dehydrogen…
GO:0044283	small molecule biosynthetic process	5.27e-08	1.53e-05	2.39	161	20	64	19	[ACAT1 - acetyl-coa acetyltransferase 1, ALDOA - aldolase a, fructose-bisphosphate, LDHA - lactate dehydrogenase a, PGAM1 - phosphoglycerate mutase 1 (brain), BCAT2 - branched chain amino-acid transaminase 2, mitochondrial, PARK7 - parkinson protein 7, PGK1 - phosphoglycerate kinase 1, MDH2 - malate dehydrogenase 2, nad (mitochondrial), MIF - macrophage migration inhibitory factor (glycosylation-…
GO:0006793	phosphorus metabolic process	6.1e-08	1.65e-05	1.97	161	37	64	29	[ALDOA - aldolase a, fructose-bisphosphate, LDHA - lactate dehydrogenase a, PARK7 - parkinson protein 7, MDH2 - malate dehydrogenase 2, nad (mitochondrial), TKT - transketolase, RAN - ran, member ras oncogene family, PEBP1 - phosphatidylethanolamine binding protein 1, PAICS - phosphoribosylaminoimidazole carboxylase, phosphoribosylaminoimidazole succinocarboxamide synthetase, UQCRC1 - ubiquinol-c…
GO:0006796	phosphate-containing compound metabolic process	6.1e-08	1.54e-05	1.97	161	37	64	29	[ALDOA - aldolase a, fructose-bisphosphate, LDHA - lactate dehydrogenase a, PARK7 - parkinson protein 7, MDH2 - malate dehydrogenase 2, nad (mitochondrial), TKT - transketolase, RAN - ran, member ras oncogene family, PEBP1 - phosphatidylethanolamine binding protein 1, PAICS - phosphoribosylaminoimidazole carboxylase, phosphoribosylaminoimidazole succinocarboxamide synthetase, UQCRC1 - ubiquinol-c…
GO:0016053	organic acid biosynthetic process	1.08e-07	2.56e-05	2.52	161	16	64	16	[ALDOA - aldolase a, fructose-bisphosphate, LDHA - lactate dehydrogenase a, PGAM1 - phosphoglycerate mutase 1 (brain), BCAT2 - branched chain amino-acid transaminase 2, mitochondrial, PARK7 - parkinson protein 7, PGK1 - phosphoglycerate kinase 1, MIF - macrophage migration inhibitory factor (glycosylation-inhibiting factor), GSTP1 - glutathione s-transferase pi 1, GOT2 - glutamic-oxaloacetic tran…
GO:0046394	carboxylic acid biosynthetic process	1.08e-07	2.41e-05	2.52	161	16	64	16	[ALDOA - aldolase a, fructose-bisphosphate, LDHA - lactate dehydrogenase a, PGAM1 - phosphoglycerate mutase 1 (brain), BCAT2 - branched chain amino-acid transaminase 2, mitochondrial, PARK7 - parkinson protein 7, PGK1 - phosphoglycerate kinase 1, MIF - macrophage migration inhibitory factor (glycosylation-inhibiting factor), GSTP1 - glutathione s-transferase pi 1, GOT2 - glutamic-oxaloacetic tran…
GO:0090407	organophosphate biosynthetic process	1.55e-07	3.24e-05	2.38	161	19	64	18	[ALDOA - aldolase a, fructose-bisphosphate, ACAT1 - acetyl-coa acetyltransferase 1, LDHA - lactate dehydrogenase a, PGAM1 - phosphoglycerate mutase 1 (brain), ATP5A1 - atp synthase, h+ transporting, mitochondrial f1 complex, alpha subunit 1, cardiac muscle, ATP5H - atp synthase, h+ transporting, mitochondrial fo complex, subunit d, ATP5B - atp synthase, h+ transporting, mitochondrial f1 complex, …
GO:1901135	carbohydrate derivative metabolic process	2.64e-07	5.25e-05	2.2	161	24	64	21	[ALDOA - aldolase a, fructose-bisphosphate, ACAT1 - acetyl-coa acetyltransferase 1, LDHA - lactate dehydrogenase a, PGAM1 - phosphoglycerate mutase 1 (brain), ATP5A1 - atp synthase, h+ transporting, mitochondrial f1 complex, alpha subunit 1, cardiac muscle, ATP5H - atp synthase, h+ transporting, mitochondrial fo complex, subunit d, PARK7 - parkinson protein 7, ATP5B - atp synthase, h+ transportin…
GO:1901293	nucleoside phosphate biosynthetic process	4.47e-07	8.43e-05	2.38	161	18	64	17	[ACAT1 - acetyl-coa acetyltransferase 1, ALDOA - aldolase a, fructose-bisphosphate, LDHA - lactate dehydrogenase a, PGAM1 - phosphoglycerate mutase 1 (brain), ATP5A1 - atp synthase, h+ transporting, mitochondrial f1 complex, alpha subunit 1, cardiac muscle, ATP5H - atp synthase, h+ transporting, mitochondrial fo complex, subunit d, ATP5B - atp synthase, h+ transporting, mitochondrial f1 complex, …
GO:0055114	oxidation-reduction process	4.47e-07	8.03e-05	2.38	161	18	64	17	[ALDOA - aldolase a, fructose-bisphosphate, ACAT1 - acetyl-coa acetyltransferase 1, PGAM1 - phosphoglycerate mutase 1 (brain), COX5B - cytochrome c oxidase subunit vb, PGK1 - phosphoglycerate kinase 1, ATP5D - atp synthase, h+ transporting, mitochondrial f1 complex, delta subunit, MDH2 - malate dehydrogenase 2, nad (mitochondrial), UQCRC1 - ubiquinol-cytochrome c reductase core protein i, PKM - p…
GO:0009165	nucleotide biosynthetic process	4.47e-07	7.67e-05	2.38	161	18	64	17	[ALDOA - aldolase a, fructose-bisphosphate, ACAT1 - acetyl-coa acetyltransferase 1, LDHA - lactate dehydrogenase a, PGAM1 - phosphoglycerate mutase 1 (brain), ATP5A1 - atp synthase, h+ transporting, mitochondrial f1 complex, alpha subunit 1, cardiac muscle, ATP5H - atp synthase, h+ transporting, mitochondrial fo complex, subunit d, ATP5B - atp synthase, h+ transporting, mitochondrial f1 complex, …
GO:0019693	ribose phosphate metabolic process	7.28e-07	0.00012	2.19	161	23	64	20	[ALDOA - aldolase a, fructose-bisphosphate, ACAT1 - acetyl-coa acetyltransferase 1, LDHA - lactate dehydrogenase a, PGAM1 - phosphoglycerate mutase 1 (brain), ATP5A1 - atp synthase, h+ transporting, mitochondrial f1 complex, alpha subunit 1, cardiac muscle, ATP5H - atp synthase, h+ transporting, mitochondrial fo complex, subunit d, ATP5B - atp synthase, h+ transporting, mitochondrial f1 complex, …
GO:1901137	carbohydrate derivative biosynthetic process	1.27e-06	0.0002	2.37	161	17	64	16	[ALDOA - aldolase a, fructose-bisphosphate, ACAT1 - acetyl-coa acetyltransferase 1, LDHA - lactate dehydrogenase a, PGAM1 - phosphoglycerate mutase 1 (brain), ATP5A1 - atp synthase, h+ transporting, mitochondrial f1 complex, alpha subunit 1, cardiac muscle, ATP5H - atp synthase, h+ transporting, mitochondrial fo complex, subunit d, ATP5B - atp synthase, h+ transporting, mitochondrial f1 complex, …
GO:0046390	ribose phosphate biosynthetic process	1.27e-06	0.000192	2.37	161	17	64	16	[ALDOA - aldolase a, fructose-bisphosphate, ACAT1 - acetyl-coa acetyltransferase 1, LDHA - lactate dehydrogenase a, PGAM1 - phosphoglycerate mutase 1 (brain), ATP5A1 - atp synthase, h+ transporting, mitochondrial f1 complex, alpha subunit 1, cardiac muscle, ATP5H - atp synthase, h+ transporting, mitochondrial fo complex, subunit d, ATP5B - atp synthase, h+ transporting, mitochondrial f1 complex, …
GO:0072521	purine-containing compound metabolic process	1.97e-06	0.000286	2.17	161	22	64	19	[ACAT1 - acetyl-coa acetyltransferase 1, ALDOA - aldolase a, fructose-bisphosphate, LDHA - lactate dehydrogenase a, PGAM1 - phosphoglycerate mutase 1 (brain), ATP5A1 - atp synthase, h+ transporting, mitochondrial f1 complex, alpha subunit 1, cardiac muscle, ATP5H - atp synthase, h+ transporting, mitochondrial fo complex, subunit d, ATP5B - atp synthase, h+ transporting, mitochondrial f1 complex, …
GO:0006163	purine nucleotide metabolic process	1.97e-06	0.000275	2.17	161	22	64	19	[ALDOA - aldolase a, fructose-bisphosphate, ACAT1 - acetyl-coa acetyltransferase 1, LDHA - lactate dehydrogenase a, PGAM1 - phosphoglycerate mutase 1 (brain), ATP5A1 - atp synthase, h+ transporting, mitochondrial f1 complex, alpha subunit 1, cardiac muscle, ATP5H - atp synthase, h+ transporting, mitochondrial fo complex, subunit d, ATP5B - atp synthase, h+ transporting, mitochondrial f1 complex, …
GO:0009259	ribonucleotide metabolic process	1.97e-06	0.000265	2.17	161	22	64	19	[ACAT1 - acetyl-coa acetyltransferase 1, ALDOA - aldolase a, fructose-bisphosphate, LDHA - lactate dehydrogenase a, PGAM1 - phosphoglycerate mutase 1 (brain), ATP5A1 - atp synthase, h+ transporting, mitochondrial f1 complex, alpha subunit 1, cardiac muscle, ATP5H - atp synthase, h+ transporting, mitochondrial fo complex, subunit d, ATP5B - atp synthase, h+ transporting, mitochondrial f1 complex, …
GO:0009150	purine ribonucleotide metabolic process	1.97e-06	0.000256	2.17	161	22	64	19	[ACAT1 - acetyl-coa acetyltransferase 1, ALDOA - aldolase a, fructose-bisphosphate, LDHA - lactate dehydrogenase a, PGAM1 - phosphoglycerate mutase 1 (brain), ATP5A1 - atp synthase, h+ transporting, mitochondrial f1 complex, alpha subunit 1, cardiac muscle, ATP5H - atp synthase, h+ transporting, mitochondrial fo complex, subunit d, ATP5B - atp synthase, h+ transporting, mitochondrial f1 complex, …
GO:0006754	ATP biosynthetic process	2.75e-06	0.000347	2.52	161	13	64	13	[ALDOA - aldolase a, fructose-bisphosphate, LDHA - lactate dehydrogenase a, PGAM1 - phosphoglycerate mutase 1 (brain), ATP5A1 - atp synthase, h+ transporting, mitochondrial f1 complex, alpha subunit 1, cardiac muscle, ATP5H - atp synthase, h+ transporting, mitochondrial fo complex, subunit d, ATP5B - atp synthase, h+ transporting, mitochondrial f1 complex, beta polypeptide, PGK1 - phosphoglycerat…
GO:0044282	small molecule catabolic process	2.75e-06	0.000336	2.52	161	13	64	13	[ACAT1 - acetyl-coa acetyltransferase 1, ALDOA - aldolase a, fructose-bisphosphate, BCAT2 - branched chain amino-acid transaminase 2, mitochondrial, PGAM1 - phosphoglycerate mutase 1 (brain), PARK7 - parkinson protein 7, PGK1 - phosphoglycerate kinase 1, GOT2 - glutamic-oxaloacetic transaminase 2, mitochondrial, PKM - pyruvate kinase, muscle, HADHA - hydroxyacyl-coa dehydrogenase/3-ketoacyl-coa t…
GO:0072522	purine-containing compound biosynthetic process	3.54e-06	0.000418	2.36	161	16	64	15	[ALDOA - aldolase a, fructose-bisphosphate, ACAT1 - acetyl-coa acetyltransferase 1, LDHA - lactate dehydrogenase a, PGAM1 - phosphoglycerate mutase 1 (brain), ATP5A1 - atp synthase, h+ transporting, mitochondrial f1 complex, alpha subunit 1, cardiac muscle, ATP5H - atp synthase, h+ transporting, mitochondrial fo complex, subunit d, ATP5B - atp synthase, h+ transporting, mitochondrial f1 complex, …
GO:0006164	purine nucleotide biosynthetic process	3.54e-06	0.000405	2.36	161	16	64	15	[ALDOA - aldolase a, fructose-bisphosphate, ACAT1 - acetyl-coa acetyltransferase 1, LDHA - lactate dehydrogenase a, PGAM1 - phosphoglycerate mutase 1 (brain), ATP5A1 - atp synthase, h+ transporting, mitochondrial f1 complex, alpha subunit 1, cardiac muscle, ATP5H - atp synthase, h+ transporting, mitochondrial fo complex, subunit d, ATP5B - atp synthase, h+ transporting, mitochondrial f1 complex, …
GO:0009260	ribonucleotide biosynthetic process	3.54e-06	0.000393	2.36	161	16	64	15	[ALDOA - aldolase a, fructose-bisphosphate, ACAT1 - acetyl-coa acetyltransferase 1, LDHA - lactate dehydrogenase a, PGAM1 - phosphoglycerate mutase 1 (brain), ATP5A1 - atp synthase, h+ transporting, mitochondrial f1 complex, alpha subunit 1, cardiac muscle, ATP5H - atp synthase, h+ transporting, mitochondrial fo complex, subunit d, ATP5B - atp synthase, h+ transporting, mitochondrial f1 complex, …
GO:0009152	purine ribonucleotide biosynthetic process	3.54e-06	0.000382	2.36	161	16	64	15	[ALDOA - aldolase a, fructose-bisphosphate, ACAT1 - acetyl-coa acetyltransferase 1, LDHA - lactate dehydrogenase a, PGAM1 - phosphoglycerate mutase 1 (brain), ATP5A1 - atp synthase, h+ transporting, mitochondrial f1 complex, alpha subunit 1, cardiac muscle, ATP5H - atp synthase, h+ transporting, mitochondrial fo complex, subunit d, ATP5B - atp synthase, h+ transporting, mitochondrial f1 complex, …
GO:0046034	ATP metabolic process	7.84e-06	0.000822	2.24	161	18	64	16	[ALDOA - aldolase a, fructose-bisphosphate, LDHA - lactate dehydrogenase a, PGAM1 - phosphoglycerate mutase 1 (brain), ATP5A1 - atp synthase, h+ transporting, mitochondrial f1 complex, alpha subunit 1, cardiac muscle, ATP5H - atp synthase, h+ transporting, mitochondrial fo complex, subunit d, ATP5B - atp synthase, h+ transporting, mitochondrial f1 complex, beta polypeptide, PGK1 - phosphoglycerat…
GO:0051188	cofactor biosynthetic process	7.89e-06	0.000806	2.52	161	12	64	12	[ACAT1 - acetyl-coa acetyltransferase 1, ALDOA - aldolase a, fructose-bisphosphate, LDHA - lactate dehydrogenase a, PGAM1 - phosphoglycerate mutase 1 (brain), PKM - pyruvate kinase, muscle, ENO1 - enolase 1, (alpha), ATPIF1 - atpase inhibitory factor 1, TPI1 - triosephosphate isomerase 1, SOD1 - superoxide dismutase 1, soluble, PGK1 - phosphoglycerate kinase 1, GPI - glucose-6-phosphate isomerase…
GO:0072330	monocarboxylic acid biosynthetic process	7.89e-06	0.000784	2.52	161	12	64	12	[ALDOA - aldolase a, fructose-bisphosphate, LDHA - lactate dehydrogenase a, PGAM1 - phosphoglycerate mutase 1 (brain), PKM - pyruvate kinase, muscle, ENO1 - enolase 1, (alpha), PARK7 - parkinson protein 7, TPI1 - triosephosphate isomerase 1, PGK1 - phosphoglycerate kinase 1, GPI - glucose-6-phosphate isomerase, MIF - macrophage migration inhibitory factor (glycosylation-inhibiting factor), PTGES …
GO:0005975	carbohydrate metabolic process	9.72e-06	0.000941	2.35	161	15	64	14	[ALDOA - aldolase a, fructose-bisphosphate, LDHA - lactate dehydrogenase a, PGAM1 - phosphoglycerate mutase 1 (brain), LDHB - lactate dehydrogenase b, PGK1 - phosphoglycerate kinase 1, MDH2 - malate dehydrogenase 2, nad (mitochondrial), TKT - transketolase, GOT2 - glutamic-oxaloacetic transaminase 2, mitochondrial, PKM - pyruvate kinase, muscle, ENO1 - enolase 1, (alpha), IDH1 - isocitrate dehydr…
GO:0009127	purine nucleoside monophosphate biosynthetic process	9.72e-06	0.000917	2.35	161	15	64	14	[ALDOA - aldolase a, fructose-bisphosphate, LDHA - lactate dehydrogenase a, PGAM1 - phosphoglycerate mutase 1 (brain), ATP5A1 - atp synthase, h+ transporting, mitochondrial f1 complex, alpha subunit 1, cardiac muscle, ATP5H - atp synthase, h+ transporting, mitochondrial fo complex, subunit d, ATP5B - atp synthase, h+ transporting, mitochondrial f1 complex, beta polypeptide, PGK1 - phosphoglycerat…
GO:0009124	nucleoside monophosphate biosynthetic process	9.72e-06	0.000895	2.35	161	15	64	14	[ALDOA - aldolase a, fructose-bisphosphate, LDHA - lactate dehydrogenase a, PGAM1 - phosphoglycerate mutase 1 (brain), ATP5A1 - atp synthase, h+ transporting, mitochondrial f1 complex, alpha subunit 1, cardiac muscle, ATP5H - atp synthase, h+ transporting, mitochondrial fo complex, subunit d, ATP5B - atp synthase, h+ transporting, mitochondrial f1 complex, beta polypeptide, PGK1 - phosphoglycerat…
GO:0009156	ribonucleoside monophosphate biosynthetic process	9.72e-06	0.000874	2.35	161	15	64	14	[ALDOA - aldolase a, fructose-bisphosphate, LDHA - lactate dehydrogenase a, PGAM1 - phosphoglycerate mutase 1 (brain), ATP5A1 - atp synthase, h+ transporting, mitochondrial f1 complex, alpha subunit 1, cardiac muscle, ATP5H - atp synthase, h+ transporting, mitochondrial fo complex, subunit d, ATP5B - atp synthase, h+ transporting, mitochondrial f1 complex, beta polypeptide, PGK1 - phosphoglycerat…
GO:0009168	purine ribonucleoside monophosphate biosynthetic process	9.72e-06	0.000853	2.35	161	15	64	14	[ALDOA - aldolase a, fructose-bisphosphate, LDHA - lactate dehydrogenase a, PGAM1 - phosphoglycerate mutase 1 (brain), ATP5A1 - atp synthase, h+ transporting, mitochondrial f1 complex, alpha subunit 1, cardiac muscle, ATP5H - atp synthase, h+ transporting, mitochondrial fo complex, subunit d, ATP5B - atp synthase, h+ transporting, mitochondrial f1 complex, beta polypeptide, PGK1 - phosphoglycerat…
GO:0009205	purine ribonucleoside triphosphate metabolic process	1.34e-05	0.00115	2.14	161	20	64	17	[ALDOA - aldolase a, fructose-bisphosphate, LDHA - lactate dehydrogenase a, PGAM1 - phosphoglycerate mutase 1 (brain), ATP5A1 - atp synthase, h+ transporting, mitochondrial f1 complex, alpha subunit 1, cardiac muscle, ATP5H - atp synthase, h+ transporting, mitochondrial fo complex, subunit d, ATP5B - atp synthase, h+ transporting, mitochondrial f1 complex, beta polypeptide, PGK1 - phosphoglycerat…
GO:0009123	nucleoside monophosphate metabolic process	1.34e-05	0.00113	2.14	161	20	64	17	[ALDOA - aldolase a, fructose-bisphosphate, LDHA - lactate dehydrogenase a, PGAM1 - phosphoglycerate mutase 1 (brain), ATP5A1 - atp synthase, h+ transporting, mitochondrial f1 complex, alpha subunit 1, cardiac muscle, ATP5H - atp synthase, h+ transporting, mitochondrial fo complex, subunit d, ATP5B - atp synthase, h+ transporting, mitochondrial f1 complex, beta polypeptide, PGK1 - phosphoglycerat…
GO:0009126	purine nucleoside monophosphate metabolic process	1.34e-05	0.0011	2.14	161	20	64	17	[ALDOA - aldolase a, fructose-bisphosphate, LDHA - lactate dehydrogenase a, PGAM1 - phosphoglycerate mutase 1 (brain), ATP5A1 - atp synthase, h+ transporting, mitochondrial f1 complex, alpha subunit 1, cardiac muscle, ATP5H - atp synthase, h+ transporting, mitochondrial fo complex, subunit d, ATP5B - atp synthase, h+ transporting, mitochondrial f1 complex, beta polypeptide, PGK1 - phosphoglycerat…
GO:0009161	ribonucleoside monophosphate metabolic process	1.34e-05	0.00108	2.14	161	20	64	17	[ALDOA - aldolase a, fructose-bisphosphate, LDHA - lactate dehydrogenase a, PGAM1 - phosphoglycerate mutase 1 (brain), ATP5A1 - atp synthase, h+ transporting, mitochondrial f1 complex, alpha subunit 1, cardiac muscle, ATP5H - atp synthase, h+ transporting, mitochondrial fo complex, subunit d, ATP5B - atp synthase, h+ transporting, mitochondrial f1 complex, beta polypeptide, PGK1 - phosphoglycerat…
GO:0009167	purine ribonucleoside monophosphate metabolic process	1.34e-05	0.00106	2.14	161	20	64	17	[ALDOA - aldolase a, fructose-bisphosphate, LDHA - lactate dehydrogenase a, PGAM1 - phosphoglycerate mutase 1 (brain), ATP5A1 - atp synthase, h+ transporting, mitochondrial f1 complex, alpha subunit 1, cardiac muscle, ATP5H - atp synthase, h+ transporting, mitochondrial fo complex, subunit d, ATP5B - atp synthase, h+ transporting, mitochondrial f1 complex, beta polypeptide, PGK1 - phosphoglycerat…
GO:0009141	nucleoside triphosphate metabolic process	1.34e-05	0.00104	2.14	161	20	64	17	[ALDOA - aldolase a, fructose-bisphosphate, LDHA - lactate dehydrogenase a, PGAM1 - phosphoglycerate mutase 1 (brain), ATP5A1 - atp synthase, h+ transporting, mitochondrial f1 complex, alpha subunit 1, cardiac muscle, ATP5H - atp synthase, h+ transporting, mitochondrial fo complex, subunit d, ATP5B - atp synthase, h+ transporting, mitochondrial f1 complex, beta polypeptide, PGK1 - phosphoglycerat…
GO:0009144	purine nucleoside triphosphate metabolic process	1.34e-05	0.00102	2.14	161	20	64	17	[ALDOA - aldolase a, fructose-bisphosphate, LDHA - lactate dehydrogenase a, PGAM1 - phosphoglycerate mutase 1 (brain), ATP5A1 - atp synthase, h+ transporting, mitochondrial f1 complex, alpha subunit 1, cardiac muscle, ATP5H - atp synthase, h+ transporting, mitochondrial fo complex, subunit d, ATP5B - atp synthase, h+ transporting, mitochondrial f1 complex, beta polypeptide, PGK1 - phosphoglycerat…
GO:0009199	ribonucleoside triphosphate metabolic process	1.34e-05	0.000996	2.14	161	20	64	17	[ALDOA - aldolase a, fructose-bisphosphate, LDHA - lactate dehydrogenase a, PGAM1 - phosphoglycerate mutase 1 (brain), ATP5A1 - atp synthase, h+ transporting, mitochondrial f1 complex, alpha subunit 1, cardiac muscle, ATP5H - atp synthase, h+ transporting, mitochondrial fo complex, subunit d, ATP5B - atp synthase, h+ transporting, mitochondrial f1 complex, beta polypeptide, PGK1 - phosphoglycerat…
GO:0016310	phosphorylation	1.97e-05	0.00143	2.06	161	22	64	18	[ALDOA - aldolase a, fructose-bisphosphate, LDHA - lactate dehydrogenase a, PGAM1 - phosphoglycerate mutase 1 (brain), ATP5A1 - atp synthase, h+ transporting, mitochondrial f1 complex, alpha subunit 1, cardiac muscle, ATP5H - atp synthase, h+ transporting, mitochondrial fo complex, subunit d, PSMA7 - proteasome (prosome, macropain) subunit, alpha type, 7, ATP5B - atp synthase, h+ transporting, mi…
GO:0009201	ribonucleoside triphosphate biosynthetic process	2.62e-05	0.00187	2.34	161	14	64	13	[ALDOA - aldolase a, fructose-bisphosphate, LDHA - lactate dehydrogenase a, PGAM1 - phosphoglycerate mutase 1 (brain), ATP5A1 - atp synthase, h+ transporting, mitochondrial f1 complex, alpha subunit 1, cardiac muscle, ATP5H - atp synthase, h+ transporting, mitochondrial fo complex, subunit d, ATP5B - atp synthase, h+ transporting, mitochondrial f1 complex, beta polypeptide, PGK1 - phosphoglycerat…
GO:0009206	purine ribonucleoside triphosphate biosynthetic process	2.62e-05	0.00183	2.34	161	14	64	13	[ALDOA - aldolase a, fructose-bisphosphate, LDHA - lactate dehydrogenase a, PGAM1 - phosphoglycerate mutase 1 (brain), ATP5A1 - atp synthase, h+ transporting, mitochondrial f1 complex, alpha subunit 1, cardiac muscle, ATP5H - atp synthase, h+ transporting, mitochondrial fo complex, subunit d, ATP5B - atp synthase, h+ transporting, mitochondrial f1 complex, beta polypeptide, PGK1 - phosphoglycerat…
GO:0009145	purine nucleoside triphosphate biosynthetic process	2.62e-05	0.0018	2.34	161	14	64	13	[ALDOA - aldolase a, fructose-bisphosphate, LDHA - lactate dehydrogenase a, PGAM1 - phosphoglycerate mutase 1 (brain), ATP5A1 - atp synthase, h+ transporting, mitochondrial f1 complex, alpha subunit 1, cardiac muscle, ATP5H - atp synthase, h+ transporting, mitochondrial fo complex, subunit d, ATP5B - atp synthase, h+ transporting, mitochondrial f1 complex, beta polypeptide, PGK1 - phosphoglycerat…
GO:0009142	nucleoside triphosphate biosynthetic process	2.62e-05	0.00177	2.34	161	14	64	13	[ALDOA - aldolase a, fructose-bisphosphate, LDHA - lactate dehydrogenase a, PGAM1 - phosphoglycerate mutase 1 (brain), ATP5A1 - atp synthase, h+ transporting, mitochondrial f1 complex, alpha subunit 1, cardiac muscle, ATP5H - atp synthase, h+ transporting, mitochondrial fo complex, subunit d, ATP5B - atp synthase, h+ transporting, mitochondrial f1 complex, beta polypeptide, PGK1 - phosphoglycerat…
GO:0009108	coenzyme biosynthetic process	6.25e-05	0.00414	2.52	161	10	64	10	[ACAT1 - acetyl-coa acetyltransferase 1, ALDOA - aldolase a, fructose-bisphosphate, LDHA - lactate dehydrogenase a, PGAM1 - phosphoglycerate mutase 1 (brain), PKM - pyruvate kinase, muscle, ENO1 - enolase 1, (alpha), TPI1 - triosephosphate isomerase 1, PGK1 - phosphoglycerate kinase 1, GPI - glucose-6-phosphate isomerase, NNMT - nicotinamide n-methyltransferase]
GO:0046434	organophosphate catabolic process	6.25e-05	0.00407	2.52	161	10	64	10	[ACAT1 - acetyl-coa acetyltransferase 1, ALDOA - aldolase a, fructose-bisphosphate, LDHA - lactate dehydrogenase a, PGAM1 - phosphoglycerate mutase 1 (brain), PKM - pyruvate kinase, muscle, ENO1 - enolase 1, (alpha), PRDX6 - peroxiredoxin 6, TPI1 - triosephosphate isomerase 1, PGK1 - phosphoglycerate kinase 1, GPI - glucose-6-phosphate isomerase]
GO:0019674	NAD metabolic process	6.25e-05	0.004	2.52	161	10	64	10	[ALDOA - aldolase a, fructose-bisphosphate, LDHA - lactate dehydrogenase a, PGAM1 - phosphoglycerate mutase 1 (brain), PKM - pyruvate kinase, muscle, ENO1 - enolase 1, (alpha), TPI1 - triosephosphate isomerase 1, PGK1 - phosphoglycerate kinase 1, GPI - glucose-6-phosphate isomerase, MDH2 - malate dehydrogenase 2, nad (mitochondrial), NNMT - nicotinamide n-methyltransferase]
GO:0006733	oxidoreduction coenzyme metabolic process	6.96e-05	0.00438	2.32	161	13	64	12	[ALDOA - aldolase a, fructose-bisphosphate, LDHA - lactate dehydrogenase a, PGAM1 - phosphoglycerate mutase 1 (brain), PKM - pyruvate kinase, muscle, ENO1 - enolase 1, (alpha), IDH1 - isocitrate dehydrogenase 1 (nadp+), soluble, TPI1 - triosephosphate isomerase 1, PGK1 - phosphoglycerate kinase 1, NNMT - nicotinamide n-methyltransferase, MDH2 - malate dehydrogenase 2, nad (mitochondrial), GPI - g…
GO:0072524	pyridine-containing compound metabolic process	6.96e-05	0.00431	2.32	161	13	64	12	[ALDOA - aldolase a, fructose-bisphosphate, LDHA - lactate dehydrogenase a, PGAM1 - phosphoglycerate mutase 1 (brain), PKM - pyruvate kinase, muscle, ENO1 - enolase 1, (alpha), IDH1 - isocitrate dehydrogenase 1 (nadp+), soluble, TPI1 - triosephosphate isomerase 1, PGK1 - phosphoglycerate kinase 1, NNMT - nicotinamide n-methyltransferase, MDH2 - malate dehydrogenase 2, nad (mitochondrial), GPI - g…
GO:0046496	nicotinamide nucleotide metabolic process	6.96e-05	0.00424	2.32	161	13	64	12	[ALDOA - aldolase a, fructose-bisphosphate, LDHA - lactate dehydrogenase a, PGAM1 - phosphoglycerate mutase 1 (brain), PKM - pyruvate kinase, muscle, ENO1 - enolase 1, (alpha), IDH1 - isocitrate dehydrogenase 1 (nadp+), soluble, TPI1 - triosephosphate isomerase 1, PGK1 - phosphoglycerate kinase 1, NNMT - nicotinamide n-methyltransferase, MDH2 - malate dehydrogenase 2, nad (mitochondrial), GPI - g…
GO:0019362	pyridine nucleotide metabolic process	6.96e-05	0.00417	2.32	161	13	64	12	[ALDOA - aldolase a, fructose-bisphosphate, LDHA - lactate dehydrogenase a, PGAM1 - phosphoglycerate mutase 1 (brain), PKM - pyruvate kinase, muscle, ENO1 - enolase 1, (alpha), IDH1 - isocitrate dehydrogenase 1 (nadp+), soluble, TPI1 - triosephosphate isomerase 1, PGK1 - phosphoglycerate kinase 1, NNMT - nicotinamide n-methyltransferase, MDH2 - malate dehydrogenase 2, nad (mitochondrial), GPI - g…
GO:0006732	coenzyme metabolic process	0.000134	0.00788	2.18	161	15	64	13	[ACAT1 - acetyl-coa acetyltransferase 1, ALDOA - aldolase a, fructose-bisphosphate, LDHA - lactate dehydrogenase a, PGAM1 - phosphoglycerate mutase 1 (brain), PGK1 - phosphoglycerate kinase 1, NNMT - nicotinamide n-methyltransferase, MDH2 - malate dehydrogenase 2, nad (mitochondrial), TKT - transketolase, PKM - pyruvate kinase, muscle, ENO1 - enolase 1, (alpha), IDH1 - isocitrate dehydrogenase 1 …
GO:0008152	metabolic process	0.000146	0.00847	1.22	161	118	64	57	[PARK7 - parkinson protein 7, TXN - thioredoxin, PA2G4 - proliferation-associated 2g4, 38kda, MDH2 - malate dehydrogenase 2, nad (mitochondrial), PEBP1 - phosphatidylethanolamine binding protein 1, GSTP1 - glutathione s-transferase pi 1, GOT2 - glutamic-oxaloacetic transaminase 2, mitochondrial, ATPIF1 - atpase inhibitory factor 1, IDH1 - isocitrate dehydrogenase 1 (nadp+), soluble, EPRS - glutam…
GO:0044237	cellular metabolic process	0.000161	0.00923	1.24	161	112	64	55	[PARK7 - parkinson protein 7, PA2G4 - proliferation-associated 2g4, 38kda, MDH2 - malate dehydrogenase 2, nad (mitochondrial), PEBP1 - phosphatidylethanolamine binding protein 1, GSTP1 - glutathione s-transferase pi 1, GOT2 - glutamic-oxaloacetic transaminase 2, mitochondrial, ATPIF1 - atpase inhibitory factor 1, IDH1 - isocitrate dehydrogenase 1 (nadp+), soluble, EPRS - glutamyl-prolyl-trna synt…
GO:0016051	carbohydrate biosynthetic process	0.000173	0.00973	2.52	161	9	64	9	[ALDOA - aldolase a, fructose-bisphosphate, GOT2 - glutamic-oxaloacetic transaminase 2, mitochondrial, PGAM1 - phosphoglycerate mutase 1 (brain), ENO1 - enolase 1, (alpha), TPI1 - triosephosphate isomerase 1, PGK1 - phosphoglycerate kinase 1, GPI - glucose-6-phosphate isomerase, MDH2 - malate dehydrogenase 2, nad (mitochondrial), TKT - transketolase]
GO:0016052	carbohydrate catabolic process	0.000173	0.00959	2.52	161	9	64	9	[ALDOA - aldolase a, fructose-bisphosphate, LDHA - lactate dehydrogenase a, PGAM1 - phosphoglycerate mutase 1 (brain), PKM - pyruvate kinase, muscle, ENO1 - enolase 1, (alpha), TPI1 - triosephosphate isomerase 1, PGK1 - phosphoglycerate kinase 1, GPI - glucose-6-phosphate isomerase, PYGB - phosphorylase, glycogen; brain]
GO:1901292	nucleoside phosphate catabolic process	0.000173	0.00945	2.52	161	9	64	9	[ACAT1 - acetyl-coa acetyltransferase 1, ALDOA - aldolase a, fructose-bisphosphate, LDHA - lactate dehydrogenase a, PGAM1 - phosphoglycerate mutase 1 (brain), PKM - pyruvate kinase, muscle, ENO1 - enolase 1, (alpha), TPI1 - triosephosphate isomerase 1, PGK1 - phosphoglycerate kinase 1, GPI - glucose-6-phosphate isomerase]
GO:0072525	pyridine-containing compound biosynthetic process	0.000173	0.00931	2.52	161	9	64	9	[ALDOA - aldolase a, fructose-bisphosphate, LDHA - lactate dehydrogenase a, PGAM1 - phosphoglycerate mutase 1 (brain), PKM - pyruvate kinase, muscle, ENO1 - enolase 1, (alpha), TPI1 - triosephosphate isomerase 1, PGK1 - phosphoglycerate kinase 1, GPI - glucose-6-phosphate isomerase, NNMT - nicotinamide n-methyltransferase]
GO:0006006	glucose metabolic process	0.000173	0.00918	2.52	161	9	64	9	[ALDOA - aldolase a, fructose-bisphosphate, GOT2 - glutamic-oxaloacetic transaminase 2, mitochondrial, PGAM1 - phosphoglycerate mutase 1 (brain), PKM - pyruvate kinase, muscle, ENO1 - enolase 1, (alpha), TPI1 - triosephosphate isomerase 1, PGK1 - phosphoglycerate kinase 1, GPI - glucose-6-phosphate isomerase, MDH2 - malate dehydrogenase 2, nad (mitochondrial)]
GO:0006090	pyruvate metabolic process	0.000173	0.00905	2.52	161	9	64	9	[ALDOA - aldolase a, fructose-bisphosphate, LDHA - lactate dehydrogenase a, PGAM1 - phosphoglycerate mutase 1 (brain), PKM - pyruvate kinase, muscle, LDHB - lactate dehydrogenase b, ENO1 - enolase 1, (alpha), TPI1 - triosephosphate isomerase 1, PGK1 - phosphoglycerate kinase 1, GPI - glucose-6-phosphate isomerase]
GO:0046364	monosaccharide biosynthetic process	0.000173	0.00893	2.52	161	9	64	9	[ALDOA - aldolase a, fructose-bisphosphate, GOT2 - glutamic-oxaloacetic transaminase 2, mitochondrial, PGAM1 - phosphoglycerate mutase 1 (brain), ENO1 - enolase 1, (alpha), TPI1 - triosephosphate isomerase 1, PGK1 - phosphoglycerate kinase 1, GPI - glucose-6-phosphate isomerase, MDH2 - malate dehydrogenase 2, nad (mitochondrial), TKT - transketolase]
GO:0009166	nucleotide catabolic process	0.000173	0.00881	2.52	161	9	64	9	[ACAT1 - acetyl-coa acetyltransferase 1, ALDOA - aldolase a, fructose-bisphosphate, LDHA - lactate dehydrogenase a, PGAM1 - phosphoglycerate mutase 1 (brain), PKM - pyruvate kinase, muscle, ENO1 - enolase 1, (alpha), TPI1 - triosephosphate isomerase 1, PGK1 - phosphoglycerate kinase 1, GPI - glucose-6-phosphate isomerase]
GO:0019318	hexose metabolic process	0.000173	0.00869	2.52	161	9	64	9	[ALDOA - aldolase a, fructose-bisphosphate, GOT2 - glutamic-oxaloacetic transaminase 2, mitochondrial, PGAM1 - phosphoglycerate mutase 1 (brain), PKM - pyruvate kinase, muscle, ENO1 - enolase 1, (alpha), TPI1 - triosephosphate isomerase 1, PGK1 - phosphoglycerate kinase 1, GPI - glucose-6-phosphate isomerase, MDH2 - malate dehydrogenase 2, nad (mitochondrial)]
GO:0019363	pyridine nucleotide biosynthetic process	0.000173	0.00858	2.52	161	9	64	9	[ALDOA - aldolase a, fructose-bisphosphate, LDHA - lactate dehydrogenase a, PGAM1 - phosphoglycerate mutase 1 (brain), PKM - pyruvate kinase, muscle, ENO1 - enolase 1, (alpha), TPI1 - triosephosphate isomerase 1, PGK1 - phosphoglycerate kinase 1, GPI - glucose-6-phosphate isomerase, NNMT - nicotinamide n-methyltransferase]
GO:0019359	nicotinamide nucleotide biosynthetic process	0.000173	0.00847	2.52	161	9	64	9	[ALDOA - aldolase a, fructose-bisphosphate, LDHA - lactate dehydrogenase a, PGAM1 - phosphoglycerate mutase 1 (brain), PKM - pyruvate kinase, muscle, ENO1 - enolase 1, (alpha), TPI1 - triosephosphate isomerase 1, PGK1 - phosphoglycerate kinase 1, GPI - glucose-6-phosphate isomerase, NNMT - nicotinamide n-methyltransferase]
GO:1901362	organic cyclic compound biosynthetic process	0.000192	0.0093	1.84	161	26	64	19	[ALDOA - aldolase a, fructose-bisphosphate, ACAT1 - acetyl-coa acetyltransferase 1, LDHA - lactate dehydrogenase a, PGAM1 - phosphoglycerate mutase 1 (brain), ATP5A1 - atp synthase, h+ transporting, mitochondrial f1 complex, alpha subunit 1, cardiac muscle, ATP5H - atp synthase, h+ transporting, mitochondrial fo complex, subunit d, ATP5B - atp synthase, h+ transporting, mitochondrial f1 complex, …
GO:0018130	heterocycle biosynthetic process	0.000192	0.00918	1.84	161	26	64	19	[ALDOA - aldolase a, fructose-bisphosphate, ACAT1 - acetyl-coa acetyltransferase 1, LDHA - lactate dehydrogenase a, PGAM1 - phosphoglycerate mutase 1 (brain), ATP5A1 - atp synthase, h+ transporting, mitochondrial f1 complex, alpha subunit 1, cardiac muscle, ATP5H - atp synthase, h+ transporting, mitochondrial fo complex, subunit d, ATP5B - atp synthase, h+ transporting, mitochondrial f1 complex, …
GO:0019438	aromatic compound biosynthetic process	0.000192	0.00906	1.84	161	26	64	19	[ALDOA - aldolase a, fructose-bisphosphate, ACAT1 - acetyl-coa acetyltransferase 1, LDHA - lactate dehydrogenase a, PGAM1 - phosphoglycerate mutase 1 (brain), ATP5A1 - atp synthase, h+ transporting, mitochondrial f1 complex, alpha subunit 1, cardiac muscle, ATP5H - atp synthase, h+ transporting, mitochondrial fo complex, subunit d, ATP5B - atp synthase, h+ transporting, mitochondrial f1 complex, …
GO:0034654	nucleobase-containing compound biosynthetic process	0.000421	0.0196	1.81	161	25	64	18	[ALDOA - aldolase a, fructose-bisphosphate, ACAT1 - acetyl-coa acetyltransferase 1, LDHA - lactate dehydrogenase a, PGAM1 - phosphoglycerate mutase 1 (brain), ATP5A1 - atp synthase, h+ transporting, mitochondrial f1 complex, alpha subunit 1, cardiac muscle, ATP5H - atp synthase, h+ transporting, mitochondrial fo complex, subunit d, ATP5B - atp synthase, h+ transporting, mitochondrial f1 complex, …
GO:0005996	monosaccharide metabolic process	0.000464	0.0214	2.29	161	11	64	10	[ALDOA - aldolase a, fructose-bisphosphate, GOT2 - glutamic-oxaloacetic transaminase 2, mitochondrial, PGAM1 - phosphoglycerate mutase 1 (brain), PKM - pyruvate kinase, muscle, ENO1 - enolase 1, (alpha), TPI1 - triosephosphate isomerase 1, PGK1 - phosphoglycerate kinase 1, GPI - glucose-6-phosphate isomerase, MDH2 - malate dehydrogenase 2, nad (mitochondrial), TKT - transketolase]
GO:0006757	ATP generation from ADP	0.000472	0.0215	2.52	161	8	64	8	[ALDOA - aldolase a, fructose-bisphosphate, LDHA - lactate dehydrogenase a, PGAM1 - phosphoglycerate mutase 1 (brain), PKM - pyruvate kinase, muscle, ENO1 - enolase 1, (alpha), TPI1 - triosephosphate isomerase 1, PGK1 - phosphoglycerate kinase 1, GPI - glucose-6-phosphate isomerase]
GO:0006734	NADH metabolic process	0.000472	0.0212	2.52	161	8	64	8	[ALDOA - aldolase a, fructose-bisphosphate, PGAM1 - phosphoglycerate mutase 1 (brain), PKM - pyruvate kinase, muscle, ENO1 - enolase 1, (alpha), TPI1 - triosephosphate isomerase 1, PGK1 - phosphoglycerate kinase 1, GPI - glucose-6-phosphate isomerase, MDH2 - malate dehydrogenase 2, nad (mitochondrial)]
GO:0006165	nucleoside diphosphate phosphorylation	0.000472	0.021	2.52	161	8	64	8	[ALDOA - aldolase a, fructose-bisphosphate, LDHA - lactate dehydrogenase a, PGAM1 - phosphoglycerate mutase 1 (brain), PKM - pyruvate kinase, muscle, ENO1 - enolase 1, (alpha), TPI1 - triosephosphate isomerase 1, PGK1 - phosphoglycerate kinase 1, GPI - glucose-6-phosphate isomerase]
GO:0006119	oxidative phosphorylation	0.000472	0.0207	2.52	161	8	64	8	[UQCRC1 - ubiquinol-cytochrome c reductase core protein i, UQCRC2 - ubiquinol-cytochrome c reductase core protein ii, ATP5A1 - atp synthase, h+ transporting, mitochondrial f1 complex, alpha subunit 1, cardiac muscle, ATP5H - atp synthase, h+ transporting, mitochondrial fo complex, subunit d, COX7A2 - cytochrome c oxidase subunit viia polypeptide 2 (liver), ATP5B - atp synthase, h+ transporting, m…
GO:0006094	gluconeogenesis	0.000472	0.0205	2.52	161	8	64	8	[ALDOA - aldolase a, fructose-bisphosphate, GOT2 - glutamic-oxaloacetic transaminase 2, mitochondrial, PGAM1 - phosphoglycerate mutase 1 (brain), ENO1 - enolase 1, (alpha), TPI1 - triosephosphate isomerase 1, PGK1 - phosphoglycerate kinase 1, GPI - glucose-6-phosphate isomerase, MDH2 - malate dehydrogenase 2, nad (mitochondrial)]
GO:0006096	glycolytic process	0.000472	0.0202	2.52	161	8	64	8	[ALDOA - aldolase a, fructose-bisphosphate, LDHA - lactate dehydrogenase a, PGAM1 - phosphoglycerate mutase 1 (brain), PKM - pyruvate kinase, muscle, ENO1 - enolase 1, (alpha), TPI1 - triosephosphate isomerase 1, PGK1 - phosphoglycerate kinase 1, GPI - glucose-6-phosphate isomerase]
GO:0042866	pyruvate biosynthetic process	0.000472	0.02	2.52	161	8	64	8	[ALDOA - aldolase a, fructose-bisphosphate, LDHA - lactate dehydrogenase a, PGAM1 - phosphoglycerate mutase 1 (brain), PKM - pyruvate kinase, muscle, ENO1 - enolase 1, (alpha), TPI1 - triosephosphate isomerase 1, PGK1 - phosphoglycerate kinase 1, GPI - glucose-6-phosphate isomerase]
GO:0046031	ADP metabolic process	0.000472	0.0198	2.52	161	8	64	8	[ALDOA - aldolase a, fructose-bisphosphate, LDHA - lactate dehydrogenase a, PGAM1 - phosphoglycerate mutase 1 (brain), PKM - pyruvate kinase, muscle, ENO1 - enolase 1, (alpha), TPI1 - triosephosphate isomerase 1, PGK1 - phosphoglycerate kinase 1, GPI - glucose-6-phosphate isomerase]
GO:0009132	nucleoside diphosphate metabolic process	0.000472	0.0196	2.52	161	8	64	8	[ALDOA - aldolase a, fructose-bisphosphate, LDHA - lactate dehydrogenase a, PGAM1 - phosphoglycerate mutase 1 (brain), PKM - pyruvate kinase, muscle, ENO1 - enolase 1, (alpha), TPI1 - triosephosphate isomerase 1, PGK1 - phosphoglycerate kinase 1, GPI - glucose-6-phosphate isomerase]
GO:0009135	purine nucleoside diphosphate metabolic process	0.000472	0.0194	2.52	161	8	64	8	[ALDOA - aldolase a, fructose-bisphosphate, LDHA - lactate dehydrogenase a, PGAM1 - phosphoglycerate mutase 1 (brain), PKM - pyruvate kinase, muscle, ENO1 - enolase 1, (alpha), TPI1 - triosephosphate isomerase 1, PGK1 - phosphoglycerate kinase 1, GPI - glucose-6-phosphate isomerase]
GO:0009179	purine ribonucleoside diphosphate metabolic process	0.000472	0.0192	2.52	161	8	64	8	[ALDOA - aldolase a, fructose-bisphosphate, LDHA - lactate dehydrogenase a, PGAM1 - phosphoglycerate mutase 1 (brain), PKM - pyruvate kinase, muscle, ENO1 - enolase 1, (alpha), TPI1 - triosephosphate isomerase 1, PGK1 - phosphoglycerate kinase 1, GPI - glucose-6-phosphate isomerase]
GO:0009185	ribonucleoside diphosphate metabolic process	0.000472	0.0189	2.52	161	8	64	8	[ALDOA - aldolase a, fructose-bisphosphate, LDHA - lactate dehydrogenase a, PGAM1 - phosphoglycerate mutase 1 (brain), PKM - pyruvate kinase, muscle, ENO1 - enolase 1, (alpha), TPI1 - triosephosphate isomerase 1, PGK1 - phosphoglycerate kinase 1, GPI - glucose-6-phosphate isomerase]
GO:0009435	NAD biosynthetic process	0.000472	0.0187	2.52	161	8	64	8	[ALDOA - aldolase a, fructose-bisphosphate, PGAM1 - phosphoglycerate mutase 1 (brain), PKM - pyruvate kinase, muscle, ENO1 - enolase 1, (alpha), TPI1 - triosephosphate isomerase 1, PGK1 - phosphoglycerate kinase 1, NNMT - nicotinamide n-methyltransferase, GPI - glucose-6-phosphate isomerase]
GO:0019319	hexose biosynthetic process	0.000472	0.0186	2.52	161	8	64	8	[ALDOA - aldolase a, fructose-bisphosphate, GOT2 - glutamic-oxaloacetic transaminase 2, mitochondrial, PGAM1 - phosphoglycerate mutase 1 (brain), ENO1 - enolase 1, (alpha), TPI1 - triosephosphate isomerase 1, PGK1 - phosphoglycerate kinase 1, GPI - glucose-6-phosphate isomerase, MDH2 - malate dehydrogenase 2, nad (mitochondrial)]
GO:0046939	nucleotide phosphorylation	0.000472	0.0184	2.52	161	8	64	8	[ALDOA - aldolase a, fructose-bisphosphate, LDHA - lactate dehydrogenase a, PGAM1 - phosphoglycerate mutase 1 (brain), PKM - pyruvate kinase, muscle, ENO1 - enolase 1, (alpha), TPI1 - triosephosphate isomerase 1, PGK1 - phosphoglycerate kinase 1, GPI - glucose-6-phosphate isomerase]
