## Supplemental Tables-clusters-GOrilla for "Dynamics of single-cell protein covariation during epithelial–mesenchymal transition": Cluster-3.xlsx

### Sheet: Cluster-3
GO Term	Description	P-value	FDR q-value	Enrichment	N	B	n	b	Genes
GO:0090150	establishment of protein localization to membrane	1.52e-13	5.75e-10	3.83	161	21	40	20	[RPL27 - ribosomal protein l27, RPS6 - ribosomal protein s6, RPL29 - ribosomal protein l29, RPL4 - ribosomal protein l4, RPS7 - ribosomal protein s7, RPL34 - ribosomal protein l34, RPS9 - ribosomal protein s9, RPL6 - ribosomal protein l6, RPS11 - ribosomal protein s11, HSP90AA1 - heat shock protein 90kda alpha (cytosolic), class a member 1, RPS13 - ribosomal protein s13, RPS16 - ribosomal protein…
GO:0009059	macromolecule biosynthetic process	1.67e-13	3.16e-10	3.33	161	29	40	24	[RPS6 - ribosomal protein s6, RPL27 - ribosomal protein l27, PCNA - proliferating cell nuclear antigen, RPL29 - ribosomal protein l29, NAP1L1 - nucleosome assembly protein 1-like 1, RPL4 - ribosomal protein l4, RPS7 - ribosomal protein s7, RPL34 - ribosomal protein l34, RPS9 - ribosomal protein s9, RPL6 - ribosomal protein l6, HSP90AA1 - heat shock protein 90kda alpha (cytosolic), class a member …
GO:0034645	cellular macromolecule biosynthetic process	1.67e-13	2.11e-10	3.33	161	29	40	24	[RPS6 - ribosomal protein s6, RPL27 - ribosomal protein l27, PCNA - proliferating cell nuclear antigen, RPL29 - ribosomal protein l29, NAP1L1 - nucleosome assembly protein 1-like 1, RPL4 - ribosomal protein l4, RPS7 - ribosomal protein s7, RPL34 - ribosomal protein l34, RPS9 - ribosomal protein s9, RPL6 - ribosomal protein l6, HSP90AA1 - heat shock protein 90kda alpha (cytosolic), class a member …
GO:0006612	protein targeting to membrane	9.75e-13	9.2e-10	3.82	161	20	40	19	[RPL27 - ribosomal protein l27, RPS6 - ribosomal protein s6, RPL29 - ribosomal protein l29, RPL4 - ribosomal protein l4, RPS7 - ribosomal protein s7, RPL34 - ribosomal protein l34, RPS9 - ribosomal protein s9, RPL6 - ribosomal protein l6, RPS11 - ribosomal protein s11, RPS13 - ribosomal protein s13, RPS16 - ribosomal protein s16, RPS18 - ribosomal protein s18, UBA52 - ubiquitin a-52 residue ribos…
GO:0006605	protein targeting	1.45e-12	1.09e-09	3.66	161	22	40	20	[RPL27 - ribosomal protein l27, RPS6 - ribosomal protein s6, RPL29 - ribosomal protein l29, HSPA8 - heat shock 70kda protein 8, RPL4 - ribosomal protein l4, RPS7 - ribosomal protein s7, RPL34 - ribosomal protein l34, RPS9 - ribosomal protein s9, RPL6 - ribosomal protein l6, RPS11 - ribosomal protein s11, RPS13 - ribosomal protein s13, RPS16 - ribosomal protein s16, RPS18 - ribosomal protein s18, …
GO:0090304	nucleic acid metabolic process	4.18e-12	2.63e-09	2.52	161	48	40	30	[RPS6 - ribosomal protein s6, XRCC5 - x-ray repair complementing defective repair in chinese hamster cells 5 (double-strand-break rejoining), NPM1 - nucleophosmin (nucleolar phosphoprotein b23, numatrin), PCNA - proliferating cell nuclear antigen, HSPA8 - heat shock 70kda protein 8, RPS7 - ribosomal protein s7, RPL4 - ribosomal protein l4, RPS9 - ribosomal protein s9, RPL6 - ribosomal protein l6,…
GO:0006613	cotranslational protein targeting to membrane	5.98e-12	3.23e-09	3.81	161	19	40	18	[RPL27 - ribosomal protein l27, RPS6 - ribosomal protein s6, RPL29 - ribosomal protein l29, RPL4 - ribosomal protein l4, RPS7 - ribosomal protein s7, RPL34 - ribosomal protein l34, RPS9 - ribosomal protein s9, RPL6 - ribosomal protein l6, RPS11 - ribosomal protein s11, RPS13 - ribosomal protein s13, RPS16 - ribosomal protein s16, RPS18 - ribosomal protein s18, UBA52 - ubiquitin a-52 residue ribos…
GO:0006614	SRP-dependent cotranslational protein targeting to membrane	5.98e-12	2.82e-09	3.81	161	19	40	18	[RPL27 - ribosomal protein l27, RPS6 - ribosomal protein s6, RPL29 - ribosomal protein l29, RPL4 - ribosomal protein l4, RPS7 - ribosomal protein s7, RPL34 - ribosomal protein l34, RPS9 - ribosomal protein s9, RPL6 - ribosomal protein l6, RPS11 - ribosomal protein s11, RPS13 - ribosomal protein s13, RPS16 - ribosomal protein s16, RPS18 - ribosomal protein s18, UBA52 - ubiquitin a-52 residue ribos…
GO:0006413	translational initiation	5.98e-12	2.51e-09	3.81	161	19	40	18	[RPL27 - ribosomal protein l27, RPS6 - ribosomal protein s6, RPL29 - ribosomal protein l29, RPL4 - ribosomal protein l4, RPS7 - ribosomal protein s7, RPL34 - ribosomal protein l34, RPS9 - ribosomal protein s9, RPL6 - ribosomal protein l6, RPS11 - ribosomal protein s11, RPS13 - ribosomal protein s13, RPS16 - ribosomal protein s16, RPS18 - ribosomal protein s18, UBA52 - ubiquitin a-52 residue ribos…
GO:0070972	protein localization to endoplasmic reticulum	5.98e-12	2.26e-09	3.81	161	19	40	18	[RPL27 - ribosomal protein l27, RPS6 - ribosomal protein s6, RPL29 - ribosomal protein l29, RPL4 - ribosomal protein l4, RPS7 - ribosomal protein s7, RPL34 - ribosomal protein l34, RPS9 - ribosomal protein s9, RPL6 - ribosomal protein l6, RPS11 - ribosomal protein s11, RPS13 - ribosomal protein s13, RPS16 - ribosomal protein s16, RPS18 - ribosomal protein s18, UBA52 - ubiquitin a-52 residue ribos…
GO:0000184	nuclear-transcribed mRNA catabolic process, nonsense-mediated decay	5.98e-12	2.05e-09	3.81	161	19	40	18	[RPL27 - ribosomal protein l27, RPS6 - ribosomal protein s6, RPL29 - ribosomal protein l29, RPL4 - ribosomal protein l4, RPS7 - ribosomal protein s7, RPL34 - ribosomal protein l34, RPS9 - ribosomal protein s9, RPL6 - ribosomal protein l6, RPS11 - ribosomal protein s11, RPS13 - ribosomal protein s13, RPS16 - ribosomal protein s16, RPS18 - ribosomal protein s18, UBA52 - ubiquitin a-52 residue ribos…
GO:0072599	establishment of protein localization to endoplasmic reticulum	5.98e-12	1.88e-09	3.81	161	19	40	18	[RPL27 - ribosomal protein l27, RPS6 - ribosomal protein s6, RPL29 - ribosomal protein l29, RPL4 - ribosomal protein l4, RPS7 - ribosomal protein s7, RPL34 - ribosomal protein l34, RPS9 - ribosomal protein s9, RPL6 - ribosomal protein l6, RPS11 - ribosomal protein s11, RPS13 - ribosomal protein s13, RPS16 - ribosomal protein s16, RPS18 - ribosomal protein s18, UBA52 - ubiquitin a-52 residue ribos…
GO:0045047	protein targeting to ER	5.98e-12	1.74e-09	3.81	161	19	40	18	[RPL27 - ribosomal protein l27, RPS6 - ribosomal protein s6, RPL29 - ribosomal protein l29, RPL4 - ribosomal protein l4, RPS7 - ribosomal protein s7, RPL34 - ribosomal protein l34, RPS9 - ribosomal protein s9, RPL6 - ribosomal protein l6, RPS11 - ribosomal protein s11, RPS13 - ribosomal protein s13, RPS16 - ribosomal protein s16, RPS18 - ribosomal protein s18, UBA52 - ubiquitin a-52 residue ribos…
GO:0019083	viral transcription	5.98e-12	1.61e-09	3.81	161	19	40	18	[RPL27 - ribosomal protein l27, RPS6 - ribosomal protein s6, RPL29 - ribosomal protein l29, RPL4 - ribosomal protein l4, RPS7 - ribosomal protein s7, RPL34 - ribosomal protein l34, RPS9 - ribosomal protein s9, RPL6 - ribosomal protein l6, RPS11 - ribosomal protein s11, RPS13 - ribosomal protein s13, RPS16 - ribosomal protein s16, RPS18 - ribosomal protein s18, UBA52 - ubiquitin a-52 residue ribos…
GO:0072594	establishment of protein localization to organelle	9.58e-12	2.41e-09	3.5	161	23	40	20	[RPL27 - ribosomal protein l27, RPS6 - ribosomal protein s6, RPL29 - ribosomal protein l29, HSPA8 - heat shock 70kda protein 8, RPL4 - ribosomal protein l4, RPS7 - ribosomal protein s7, RPL34 - ribosomal protein l34, RPS9 - ribosomal protein s9, RPL6 - ribosomal protein l6, HSP90AA1 - heat shock protein 90kda alpha (cytosolic), class a member 1, RPS11 - ribosomal protein s11, RPS13 - ribosomal pr…
GO:0072657	protein localization to membrane	9.58e-12	2.26e-09	3.5	161	23	40	20	[RPL27 - ribosomal protein l27, RPS6 - ribosomal protein s6, RPL29 - ribosomal protein l29, RPL4 - ribosomal protein l4, RPS7 - ribosomal protein s7, RPL34 - ribosomal protein l34, RPS9 - ribosomal protein s9, RPL6 - ribosomal protein l6, RPS11 - ribosomal protein s11, HSP90AA1 - heat shock protein 90kda alpha (cytosolic), class a member 1, RPS13 - ribosomal protein s13, RPS16 - ribosomal protein…
GO:0033365	protein localization to organelle	2.71e-11	6.02e-09	3.16	161	28	40	22	[RPS6 - ribosomal protein s6, RPL27 - ribosomal protein l27, XRCC5 - x-ray repair complementing defective repair in chinese hamster cells 5 (double-strand-break rejoining), RPL29 - ribosomal protein l29, HSPA8 - heat shock 70kda protein 8, RPL4 - ribosomal protein l4, RPS7 - ribosomal protein s7, RPL34 - ribosomal protein l34, RPS9 - ribosomal protein s9, RPL6 - ribosomal protein l6, HSP90AA1 - h…
GO:0006402	mRNA catabolic process	5.11e-11	1.07e-08	3.62	161	20	40	18	[RPL27 - ribosomal protein l27, RPS6 - ribosomal protein s6, RPL29 - ribosomal protein l29, RPL4 - ribosomal protein l4, RPS7 - ribosomal protein s7, RPL34 - ribosomal protein l34, RPS9 - ribosomal protein s9, RPL6 - ribosomal protein l6, RPS11 - ribosomal protein s11, RPS13 - ribosomal protein s13, RPS16 - ribosomal protein s16, RPS18 - ribosomal protein s18, UBA52 - ubiquitin a-52 residue ribos…
GO:0000956	nuclear-transcribed mRNA catabolic process	5.11e-11	1.01e-08	3.62	161	20	40	18	[RPL27 - ribosomal protein l27, RPS6 - ribosomal protein s6, RPL29 - ribosomal protein l29, RPL4 - ribosomal protein l4, RPS7 - ribosomal protein s7, RPL34 - ribosomal protein l34, RPS9 - ribosomal protein s9, RPL6 - ribosomal protein l6, RPS11 - ribosomal protein s11, RPS13 - ribosomal protein s13, RPS16 - ribosomal protein s16, RPS18 - ribosomal protein s18, UBA52 - ubiquitin a-52 residue ribos…
GO:0044419	interspecies interaction between organisms	7.07e-11	1.33e-08	2.5	161	45	40	28	[RPS6 - ribosomal protein s6, XRCC5 - x-ray repair complementing defective repair in chinese hamster cells 5 (double-strand-break rejoining), NPM1 - nucleophosmin (nucleolar phosphoprotein b23, numatrin), PCNA - proliferating cell nuclear antigen, HSPA8 - heat shock 70kda protein 8, RPL4 - ribosomal protein l4, RPS7 - ribosomal protein s7, RPS9 - ribosomal protein s9, RPL6 - ribosomal protein l6,…
GO:0016032	viral process	7.17e-11	1.29e-08	2.59	161	42	40	27	[RPS6 - ribosomal protein s6, XRCC5 - x-ray repair complementing defective repair in chinese hamster cells 5 (double-strand-break rejoining), NPM1 - nucleophosmin (nucleolar phosphoprotein b23, numatrin), PCNA - proliferating cell nuclear antigen, HSPA8 - heat shock 70kda protein 8, RPL4 - ribosomal protein l4, RPS7 - ribosomal protein s7, RPS9 - ribosomal protein s9, RPL6 - ribosomal protein l6,…
GO:0044403	symbiont process	7.17e-11	1.23e-08	2.59	161	42	40	27	[RPS6 - ribosomal protein s6, XRCC5 - x-ray repair complementing defective repair in chinese hamster cells 5 (double-strand-break rejoining), NPM1 - nucleophosmin (nucleolar phosphoprotein b23, numatrin), PCNA - proliferating cell nuclear antigen, HSPA8 - heat shock 70kda protein 8, RPL4 - ribosomal protein l4, RPS7 - ribosomal protein s7, RPS9 - ribosomal protein s9, RPL6 - ribosomal protein l6,…
GO:0051704	multi-organism process	1.08e-10	1.77e-08	2.32	161	52	40	30	[RPS6 - ribosomal protein s6, NPM1 - nucleophosmin (nucleolar phosphoprotein b23, numatrin), XRCC5 - x-ray repair complementing defective repair in chinese hamster cells 5 (double-strand-break rejoining), PCNA - proliferating cell nuclear antigen, HSPA8 - heat shock 70kda protein 8, RPL4 - ribosomal protein l4, RPS7 - ribosomal protein s7, RPS9 - ribosomal protein s9, RPL6 - ribosomal protein l6,…
GO:0016071	mRNA metabolic process	1.51e-10	2.37e-08	3.13	161	27	40	21	[RPS6 - ribosomal protein s6, RPL27 - ribosomal protein l27, RPL29 - ribosomal protein l29, HSPA8 - heat shock 70kda protein 8, RPL4 - ribosomal protein l4, RPS7 - ribosomal protein s7, RPL34 - ribosomal protein l34, RPS9 - ribosomal protein s9, RPL6 - ribosomal protein l6, RPS11 - ribosomal protein s11, RPS13 - ribosomal protein s13, RPS16 - ribosomal protein s16, RPS18 - ribosomal protein s18, …
GO:0070727	cellular macromolecule localization	1.83e-10	2.76e-08	2.89	161	32	40	23	[RPS6 - ribosomal protein s6, RPL27 - ribosomal protein l27, XRCC5 - x-ray repair complementing defective repair in chinese hamster cells 5 (double-strand-break rejoining), RPL29 - ribosomal protein l29, HSPA8 - heat shock 70kda protein 8, RPL4 - ribosomal protein l4, RPS7 - ribosomal protein s7, RPL34 - ribosomal protein l34, RPS9 - ribosomal protein s9, RPL6 - ribosomal protein l6, RPS11 - ribo…
GO:0034613	cellular protein localization	1.83e-10	2.66e-08	2.89	161	32	40	23	[RPS6 - ribosomal protein s6, RPL27 - ribosomal protein l27, XRCC5 - x-ray repair complementing defective repair in chinese hamster cells 5 (double-strand-break rejoining), RPL29 - ribosomal protein l29, HSPA8 - heat shock 70kda protein 8, RPL4 - ribosomal protein l4, RPS7 - ribosomal protein s7, RPL34 - ribosomal protein l34, RPS9 - ribosomal protein s9, RPL6 - ribosomal protein l6, RPS11 - ribo…
GO:0006412	translation	2.84e-10	3.98e-08	3.6	161	19	40	17	[RPL27 - ribosomal protein l27, RPS6 - ribosomal protein s6, RPL29 - ribosomal protein l29, RPL4 - ribosomal protein l4, RPS7 - ribosomal protein s7, RPL34 - ribosomal protein l34, RPS9 - ribosomal protein s9, RPL6 - ribosomal protein l6, RPS11 - ribosomal protein s11, RPS13 - ribosomal protein s13, RPS16 - ribosomal protein s16, RPS18 - ribosomal protein s18, RPL19 - ribosomal protein l19, RPS3A…
GO:0043043	peptide biosynthetic process	2.84e-10	3.83e-08	3.6	161	19	40	17	[RPL27 - ribosomal protein l27, RPS6 - ribosomal protein s6, RPL29 - ribosomal protein l29, RPL4 - ribosomal protein l4, RPS7 - ribosomal protein s7, RPL34 - ribosomal protein l34, RPS9 - ribosomal protein s9, RPL6 - ribosomal protein l6, RPS11 - ribosomal protein s11, RPS13 - ribosomal protein s13, RPS16 - ribosomal protein s16, RPS18 - ribosomal protein s18, RPL19 - ribosomal protein l19, RPS3A…
GO:0006401	RNA catabolic process	3.05e-10	3.97e-08	3.45	161	21	40	18	[RPL27 - ribosomal protein l27, RPS6 - ribosomal protein s6, RPL29 - ribosomal protein l29, RPL4 - ribosomal protein l4, RPS7 - ribosomal protein s7, RPL34 - ribosomal protein l34, RPS9 - ribosomal protein s9, RPL6 - ribosomal protein l6, RPS11 - ribosomal protein s11, RPS13 - ribosomal protein s13, RPS16 - ribosomal protein s16, RPS18 - ribosomal protein s18, UBA52 - ubiquitin a-52 residue ribos…
GO:0006886	intracellular protein transport	3.19e-10	4.02e-08	2.95	161	30	40	22	[RPS6 - ribosomal protein s6, RPL27 - ribosomal protein l27, NPM1 - nucleophosmin (nucleolar phosphoprotein b23, numatrin), RPL29 - ribosomal protein l29, HSPA8 - heat shock 70kda protein 8, RPL4 - ribosomal protein l4, RPS7 - ribosomal protein s7, RPL34 - ribosomal protein l34, RPS9 - ribosomal protein s9, RPL6 - ribosomal protein l6, RPS11 - ribosomal protein s11, HSP90AA1 - heat shock protein …
GO:0009057	macromolecule catabolic process	3.19e-10	3.89e-08	2.95	161	30	40	22	[RPS6 - ribosomal protein s6, RPL27 - ribosomal protein l27, RPL29 - ribosomal protein l29, HSPA8 - heat shock 70kda protein 8, RPL4 - ribosomal protein l4, RPS7 - ribosomal protein s7, RPL34 - ribosomal protein l34, RPS9 - ribosomal protein s9, RPL6 - ribosomal protein l6, HSP90AA1 - heat shock protein 90kda alpha (cytosolic), class a member 1, RPS11 - ribosomal protein s11, RPS13 - ribosomal pr…
GO:0044265	cellular macromolecule catabolic process	7.96e-10	9.39e-08	3.1	161	26	40	20	[RPS6 - ribosomal protein s6, RPL27 - ribosomal protein l27, RPL29 - ribosomal protein l29, RPL4 - ribosomal protein l4, RPS7 - ribosomal protein s7, RPL34 - ribosomal protein l34, RPS9 - ribosomal protein s9, RPL6 - ribosomal protein l6, RPS11 - ribosomal protein s11, RPS13 - ribosomal protein s13, RPS16 - ribosomal protein s16, PSMC3 - proteasome (prosome, macropain) 26s subunit, atpase, 3, RPS…
GO:0010629	negative regulation of gene expression	2.05e-09	2.35e-07	2.52	161	40	40	25	[RPS6 - ribosomal protein s6, XRCC5 - x-ray repair complementing defective repair in chinese hamster cells 5 (double-strand-break rejoining), PCNA - proliferating cell nuclear antigen, HSPA8 - heat shock 70kda protein 8, RPL4 - ribosomal protein l4, RPS7 - ribosomal protein s7, RPS9 - ribosomal protein s9, RPL6 - ribosomal protein l6, RPS11 - ribosomal protein s11, RPS13 - ribosomal protein s13, …
GO:0043604	amide biosynthetic process	7.13e-09	7.92e-07	3.26	161	21	40	17	[RPL27 - ribosomal protein l27, RPS6 - ribosomal protein s6, RPL29 - ribosomal protein l29, RPL4 - ribosomal protein l4, RPS7 - ribosomal protein s7, RPL34 - ribosomal protein l34, RPS9 - ribosomal protein s9, RPL6 - ribosomal protein l6, RPS11 - ribosomal protein s11, RPS13 - ribosomal protein s13, RPS16 - ribosomal protein s16, RPS18 - ribosomal protein s18, RPL19 - ribosomal protein l19, RPS3A…
GO:0016070	RNA metabolic process	2.02e-08	2.18e-06	2.5	161	37	40	23	[RPS6 - ribosomal protein s6, RPL27 - ribosomal protein l27, PCNA - proliferating cell nuclear antigen, RPL29 - ribosomal protein l29, HSPA8 - heat shock 70kda protein 8, RPS7 - ribosomal protein s7, RPL4 - ribosomal protein l4, RPL34 - ribosomal protein l34, RPS9 - ribosomal protein s9, RPL6 - ribosomal protein l6, RPS11 - ribosomal protein s11, RPS13 - ribosomal protein s13, RPS16 - ribosomal p…
GO:0044260	cellular macromolecule metabolic process	3.27e-08	3.43e-06	2.05	161	57	40	29	[RPS6 - ribosomal protein s6, NPM1 - nucleophosmin (nucleolar phosphoprotein b23, numatrin), XRCC5 - x-ray repair complementing defective repair in chinese hamster cells 5 (double-strand-break rejoining), PCNA - proliferating cell nuclear antigen, RPL4 - ribosomal protein l4, RPS7 - ribosomal protein s7, RPS9 - ribosomal protein s9, RPL6 - ribosomal protein l6, RPS11 - ribosomal protein s11, HSP9…
GO:0006518	peptide metabolic process	3.64e-08	3.72e-06	2.83	161	27	40	19	[RPS6 - ribosomal protein s6, RPL27 - ribosomal protein l27, RPL29 - ribosomal protein l29, HSPA8 - heat shock 70kda protein 8, RPL4 - ribosomal protein l4, RPS7 - ribosomal protein s7, RPL34 - ribosomal protein l34, RPS9 - ribosomal protein s9, RPL6 - ribosomal protein l6, HSP90AA1 - heat shock protein 90kda alpha (cytosolic), class a member 1, RPS11 - ribosomal protein s11, RPS13 - ribosomal pr…
GO:0010605	negative regulation of macromolecule metabolic process	5.96e-08	5.92e-06	2.13	161	51	40	27	[RPS6 - ribosomal protein s6, NPM1 - nucleophosmin (nucleolar phosphoprotein b23, numatrin), XRCC5 - x-ray repair complementing defective repair in chinese hamster cells 5 (double-strand-break rejoining), PCNA - proliferating cell nuclear antigen, HSPA8 - heat shock 70kda protein 8, RPL4 - ribosomal protein l4, RPS7 - ribosomal protein s7, RPS9 - ribosomal protein s9, RPL6 - ribosomal protein l6,…
GO:0009892	negative regulation of metabolic process	1.1e-07	1.07e-05	2.09	161	52	40	27	[RPS6 - ribosomal protein s6, NPM1 - nucleophosmin (nucleolar phosphoprotein b23, numatrin), XRCC5 - x-ray repair complementing defective repair in chinese hamster cells 5 (double-strand-break rejoining), PCNA - proliferating cell nuclear antigen, HSPA8 - heat shock 70kda protein 8, RPL4 - ribosomal protein l4, RPS7 - ribosomal protein s7, RPS9 - ribosomal protein s9, RPL6 - ribosomal protein l6,…
GO:0043603	cellular amide metabolic process	2.38e-07	2.25e-05	2.64	161	29	40	19	[RPS6 - ribosomal protein s6, RPL27 - ribosomal protein l27, RPL29 - ribosomal protein l29, HSPA8 - heat shock 70kda protein 8, RPL4 - ribosomal protein l4, RPS7 - ribosomal protein s7, RPL34 - ribosomal protein l34, RPS9 - ribosomal protein s9, RPL6 - ribosomal protein l6, RPS11 - ribosomal protein s11, HSP90AA1 - heat shock protein 90kda alpha (cytosolic), class a member 1, RPS13 - ribosomal pr…
GO:0033036	macromolecule localization	3.07e-07	2.83e-05	2.14	161	47	40	25	[RPS6 - ribosomal protein s6, XRCC5 - x-ray repair complementing defective repair in chinese hamster cells 5 (double-strand-break rejoining), NPM1 - nucleophosmin (nucleolar phosphoprotein b23, numatrin), HSPA8 - heat shock 70kda protein 8, RPL4 - ribosomal protein l4, RPS7 - ribosomal protein s7, RPS9 - ribosomal protein s9, RPL6 - ribosomal protein l6, RPS11 - ribosomal protein s11, HSP90AA1 - …
GO:0071705	nitrogen compound transport	7.27e-07	6.53e-05	2.2	161	42	40	23	[RPS6 - ribosomal protein s6, RPL27 - ribosomal protein l27, NPM1 - nucleophosmin (nucleolar phosphoprotein b23, numatrin), RPL29 - ribosomal protein l29, HSPA8 - heat shock 70kda protein 8, RPL4 - ribosomal protein l4, RPS7 - ribosomal protein s7, RPL34 - ribosomal protein l34, RPS9 - ribosomal protein s9, RPL6 - ribosomal protein l6, RPS11 - ribosomal protein s11, HSP90AA1 - heat shock protein …
GO:0045184	establishment of protein localization	7.59e-07	6.66e-05	2.27	161	39	40	22	[RPS6 - ribosomal protein s6, RPL27 - ribosomal protein l27, NPM1 - nucleophosmin (nucleolar phosphoprotein b23, numatrin), RPL29 - ribosomal protein l29, HSPA8 - heat shock 70kda protein 8, RPL4 - ribosomal protein l4, RPS7 - ribosomal protein s7, RPL34 - ribosomal protein l34, RPS9 - ribosomal protein s9, RPL6 - ribosomal protein l6, RPS11 - ribosomal protein s11, HSP90AA1 - heat shock protein …
GO:0042886	amide transport	7.59e-07	6.51e-05	2.27	161	39	40	22	[RPS6 - ribosomal protein s6, RPL27 - ribosomal protein l27, NPM1 - nucleophosmin (nucleolar phosphoprotein b23, numatrin), RPL29 - ribosomal protein l29, HSPA8 - heat shock 70kda protein 8, RPL4 - ribosomal protein l4, RPS7 - ribosomal protein s7, RPL34 - ribosomal protein l34, RPS9 - ribosomal protein s9, RPL6 - ribosomal protein l6, RPS11 - ribosomal protein s11, HSP90AA1 - heat shock protein …
GO:0015031	protein transport	7.59e-07	6.37e-05	2.27	161	39	40	22	[RPS6 - ribosomal protein s6, RPL27 - ribosomal protein l27, NPM1 - nucleophosmin (nucleolar phosphoprotein b23, numatrin), RPL29 - ribosomal protein l29, HSPA8 - heat shock 70kda protein 8, RPL4 - ribosomal protein l4, RPS7 - ribosomal protein s7, RPL34 - ribosomal protein l34, RPS9 - ribosomal protein s9, RPL6 - ribosomal protein l6, RPS11 - ribosomal protein s11, HSP90AA1 - heat shock protein …
GO:0015833	peptide transport	7.59e-07	6.23e-05	2.27	161	39	40	22	[RPS6 - ribosomal protein s6, RPL27 - ribosomal protein l27, NPM1 - nucleophosmin (nucleolar phosphoprotein b23, numatrin), RPL29 - ribosomal protein l29, HSPA8 - heat shock 70kda protein 8, RPL4 - ribosomal protein l4, RPS7 - ribosomal protein s7, RPL34 - ribosomal protein l34, RPS9 - ribosomal protein s9, RPL6 - ribosomal protein l6, RPS11 - ribosomal protein s11, HSP90AA1 - heat shock protein …
GO:0008104	protein localization	1.19e-06	9.58e-05	2.1	161	46	40	24	[RPS6 - ribosomal protein s6, RPL27 - ribosomal protein l27, NPM1 - nucleophosmin (nucleolar phosphoprotein b23, numatrin), XRCC5 - x-ray repair complementing defective repair in chinese hamster cells 5 (double-strand-break rejoining), RPL29 - ribosomal protein l29, HSPA8 - heat shock 70kda protein 8, RPL4 - ribosomal protein l4, RPS7 - ribosomal protein s7, RPL34 - ribosomal protein l34, RPS9 - …
GO:1901361	organic cyclic compound catabolic process	1.21e-06	9.54e-05	2.47	161	31	40	19	[RPS6 - ribosomal protein s6, RPL27 - ribosomal protein l27, RPL29 - ribosomal protein l29, RPL4 - ribosomal protein l4, RPS7 - ribosomal protein s7, RPL34 - ribosomal protein l34, RPS9 - ribosomal protein s9, RPL6 - ribosomal protein l6, RPS11 - ribosomal protein s11, RPS13 - ribosomal protein s13, RPS16 - ribosomal protein s16, RPS18 - ribosomal protein s18, UBA52 - ubiquitin a-52 residue ribos…
GO:0034655	nucleobase-containing compound catabolic process	1.21e-06	9.34e-05	2.47	161	31	40	19	[RPS6 - ribosomal protein s6, RPL27 - ribosomal protein l27, RPL29 - ribosomal protein l29, RPL4 - ribosomal protein l4, RPS7 - ribosomal protein s7, RPL34 - ribosomal protein l34, RPS9 - ribosomal protein s9, RPL6 - ribosomal protein l6, RPS11 - ribosomal protein s11, RPS13 - ribosomal protein s13, RPS16 - ribosomal protein s16, RPS18 - ribosomal protein s18, UBA52 - ubiquitin a-52 residue ribos…
GO:0046700	heterocycle catabolic process	1.21e-06	9.15e-05	2.47	161	31	40	19	[RPS6 - ribosomal protein s6, RPL27 - ribosomal protein l27, RPL29 - ribosomal protein l29, RPL4 - ribosomal protein l4, RPS7 - ribosomal protein s7, RPL34 - ribosomal protein l34, RPS9 - ribosomal protein s9, RPL6 - ribosomal protein l6, RPS11 - ribosomal protein s11, RPS13 - ribosomal protein s13, RPS16 - ribosomal protein s16, RPS18 - ribosomal protein s18, UBA52 - ubiquitin a-52 residue ribos…
GO:0044270	cellular nitrogen compound catabolic process	1.21e-06	8.98e-05	2.47	161	31	40	19	[RPS6 - ribosomal protein s6, RPL27 - ribosomal protein l27, RPL29 - ribosomal protein l29, RPL4 - ribosomal protein l4, RPS7 - ribosomal protein s7, RPL34 - ribosomal protein l34, RPS9 - ribosomal protein s9, RPL6 - ribosomal protein l6, RPS11 - ribosomal protein s11, RPS13 - ribosomal protein s13, RPS16 - ribosomal protein s16, RPS18 - ribosomal protein s18, UBA52 - ubiquitin a-52 residue ribos…
GO:0019439	aromatic compound catabolic process	1.21e-06	8.8e-05	2.47	161	31	40	19	[RPS6 - ribosomal protein s6, RPL27 - ribosomal protein l27, RPL29 - ribosomal protein l29, RPL4 - ribosomal protein l4, RPS7 - ribosomal protein s7, RPL34 - ribosomal protein l34, RPS9 - ribosomal protein s9, RPL6 - ribosomal protein l6, RPS11 - ribosomal protein s11, RPS13 - ribosomal protein s13, RPS16 - ribosomal protein s16, RPS18 - ribosomal protein s18, UBA52 - ubiquitin a-52 residue ribos…
GO:0071702	organic substance transport	1.35e-06	9.63e-05	2.15	161	43	40	23	[RPS6 - ribosomal protein s6, RPL27 - ribosomal protein l27, NPM1 - nucleophosmin (nucleolar phosphoprotein b23, numatrin), RPL29 - ribosomal protein l29, HSPA8 - heat shock 70kda protein 8, RPL4 - ribosomal protein l4, RPS7 - ribosomal protein s7, RPL34 - ribosomal protein l34, RPS9 - ribosomal protein s9, RPL6 - ribosomal protein l6, RPS11 - ribosomal protein s11, HSP90AA1 - heat shock protein …
GO:0006139	nucleobase-containing compound metabolic process	1.43e-06	9.99e-05	1.73	161	72	40	31	[RPS6 - ribosomal protein s6, NPM1 - nucleophosmin (nucleolar phosphoprotein b23, numatrin), XRCC5 - x-ray repair complementing defective repair in chinese hamster cells 5 (double-strand-break rejoining), PCNA - proliferating cell nuclear antigen, HSPA8 - heat shock 70kda protein 8, RPL4 - ribosomal protein l4, RPS7 - ribosomal protein s7, RPS9 - ribosomal protein s9, RPL6 - ribosomal protein l6,…
GO:0043170	macromolecule metabolic process	2.03e-06	0.000139	1.67	161	77	40	32	[RPS6 - ribosomal protein s6, NPM1 - nucleophosmin (nucleolar phosphoprotein b23, numatrin), XRCC5 - x-ray repair complementing defective repair in chinese hamster cells 5 (double-strand-break rejoining), PCNA - proliferating cell nuclear antigen, HSPA8 - heat shock 70kda protein 8, RPL4 - ribosomal protein l4, RPS7 - ribosomal protein s7, RPS9 - ribosomal protein s9, RPL6 - ribosomal protein l6,…
GO:0060255	regulation of macromolecule metabolic process	2.03e-06	0.000137	1.59	161	86	40	34	[RPS6 - ribosomal protein s6, NPM1 - nucleophosmin (nucleolar phosphoprotein b23, numatrin), XRCC5 - x-ray repair complementing defective repair in chinese hamster cells 5 (double-strand-break rejoining), PCNA - proliferating cell nuclear antigen, HSPA8 - heat shock 70kda protein 8, RPL4 - ribosomal protein l4, RPS7 - ribosomal protein s7, RPS9 - ribosomal protein s9, RPL6 - ribosomal protein l6,…
GO:0046483	heterocycle metabolic process	2.25e-06	0.000149	1.71	161	73	40	31	[RPS6 - ribosomal protein s6, NPM1 - nucleophosmin (nucleolar phosphoprotein b23, numatrin), XRCC5 - x-ray repair complementing defective repair in chinese hamster cells 5 (double-strand-break rejoining), PCNA - proliferating cell nuclear antigen, HSPA8 - heat shock 70kda protein 8, RPL4 - ribosomal protein l4, RPS7 - ribosomal protein s7, RPS9 - ribosomal protein s9, RPL6 - ribosomal protein l6,…
GO:0010468	regulation of gene expression	2.26e-06	0.000147	1.8	161	65	40	29	[RPS6 - ribosomal protein s6, NPM1 - nucleophosmin (nucleolar phosphoprotein b23, numatrin), XRCC5 - x-ray repair complementing defective repair in chinese hamster cells 5 (double-strand-break rejoining), PCNA - proliferating cell nuclear antigen, HSPA8 - heat shock 70kda protein 8, RPL4 - ribosomal protein l4, RPS7 - ribosomal protein s7, RPS9 - ribosomal protein s9, RPL6 - ribosomal protein l6,…
GO:0044271	cellular nitrogen compound biosynthetic process	7.44e-06	0.000476	2.01	161	46	40	23	[RPS6 - ribosomal protein s6, RPL27 - ribosomal protein l27, PCNA - proliferating cell nuclear antigen, RPL29 - ribosomal protein l29, RPL4 - ribosomal protein l4, RPS7 - ribosomal protein s7, RPL34 - ribosomal protein l34, RPS9 - ribosomal protein s9, RPL6 - ribosomal protein l6, HSP90AA1 - heat shock protein 90kda alpha (cytosolic), class a member 1, RPS11 - ribosomal protein s11, RPS13 - ribos…
GO:0006725	cellular aromatic compound metabolic process	8.17e-06	0.000514	1.64	161	76	40	31	[RPS6 - ribosomal protein s6, NPM1 - nucleophosmin (nucleolar phosphoprotein b23, numatrin), XRCC5 - x-ray repair complementing defective repair in chinese hamster cells 5 (double-strand-break rejoining), PCNA - proliferating cell nuclear antigen, HSPA8 - heat shock 70kda protein 8, RPL4 - ribosomal protein l4, RPS7 - ribosomal protein s7, RPS9 - ribosomal protein s9, RPL6 - ribosomal protein l6,…
GO:1901360	organic cyclic compound metabolic process	8.17e-06	0.000506	1.64	161	76	40	31	[RPS6 - ribosomal protein s6, NPM1 - nucleophosmin (nucleolar phosphoprotein b23, numatrin), XRCC5 - x-ray repair complementing defective repair in chinese hamster cells 5 (double-strand-break rejoining), PCNA - proliferating cell nuclear antigen, HSPA8 - heat shock 70kda protein 8, RPL4 - ribosomal protein l4, RPS7 - ribosomal protein s7, RPS9 - ribosomal protein s9, RPL6 - ribosomal protein l6,…
GO:0051054	positive regulation of DNA metabolic process	8.2e-06	0.000499	4.03	161	8	40	8	[HSP90AB1 - heat shock protein 90kda alpha (cytosolic), class b member 1, XRCC5 - x-ray repair complementing defective repair in chinese hamster cells 5 (double-strand-break rejoining), PCNA - proliferating cell nuclear antigen, PARP1 - poly (adp-ribose) polymerase 1, CCT3 - chaperonin containing tcp1, subunit 3 (gamma), CCT4 - chaperonin containing tcp1, subunit 4 (delta), HMGB1 - high mobility …
GO:0046907	intracellular transport	8.53e-06	0.000511	2.06	161	43	40	22	[RPS6 - ribosomal protein s6, RPL27 - ribosomal protein l27, NPM1 - nucleophosmin (nucleolar phosphoprotein b23, numatrin), RPL29 - ribosomal protein l29, HSPA8 - heat shock 70kda protein 8, RPL4 - ribosomal protein l4, RPS7 - ribosomal protein s7, RPL34 - ribosomal protein l34, RPS9 - ribosomal protein s9, RPL6 - ribosomal protein l6, RPS11 - ribosomal protein s11, HSP90AA1 - heat shock protein …
GO:0051052	regulation of DNA metabolic process	1.4e-05	0.000826	3.62	161	10	40	9	[HSP90AB1 - heat shock protein 90kda alpha (cytosolic), class b member 1, NPM1 - nucleophosmin (nucleolar phosphoprotein b23, numatrin), XRCC5 - x-ray repair complementing defective repair in chinese hamster cells 5 (double-strand-break rejoining), PCNA - proliferating cell nuclear antigen, PARP1 - poly (adp-ribose) polymerase 1, CCT3 - chaperonin containing tcp1, subunit 3 (gamma), CCT4 - chaper…
GO:0044267	cellular protein metabolic process	1.64e-05	0.00095	2.06	161	41	40	21	[RPS6 - ribosomal protein s6, RPL27 - ribosomal protein l27, PCNA - proliferating cell nuclear antigen, RPL29 - ribosomal protein l29, RPL4 - ribosomal protein l4, RPS7 - ribosomal protein s7, RPL34 - ribosomal protein l34, RPS9 - ribosomal protein s9, RPL6 - ribosomal protein l6, RPS11 - ribosomal protein s11, RPS13 - ribosomal protein s13, RPS16 - ribosomal protein s16, PSMC3 - proteasome (pros…
GO:0019222	regulation of metabolic process	2.2e-05	0.00126	1.49	161	92	40	34	[RPS6 - ribosomal protein s6, NPM1 - nucleophosmin (nucleolar phosphoprotein b23, numatrin), XRCC5 - x-ray repair complementing defective repair in chinese hamster cells 5 (double-strand-break rejoining), PCNA - proliferating cell nuclear antigen, HSPA8 - heat shock 70kda protein 8, RPL4 - ribosomal protein l4, RPS7 - ribosomal protein s7, RPS9 - ribosomal protein s9, RPL6 - ribosomal protein l6,…
GO:0034641	cellular nitrogen compound metabolic process	2.71e-05	0.00153	1.58	161	79	40	31	[RPS6 - ribosomal protein s6, NPM1 - nucleophosmin (nucleolar phosphoprotein b23, numatrin), XRCC5 - x-ray repair complementing defective repair in chinese hamster cells 5 (double-strand-break rejoining), PCNA - proliferating cell nuclear antigen, HSPA8 - heat shock 70kda protein 8, RPL4 - ribosomal protein l4, RPS7 - ribosomal protein s7, RPS9 - ribosomal protein s9, RPL6 - ribosomal protein l6,…
GO:1901575	organic substance catabolic process	4e-05	0.00222	1.93	161	46	40	22	[RPS6 - ribosomal protein s6, RPL27 - ribosomal protein l27, RPL29 - ribosomal protein l29, HSPA8 - heat shock 70kda protein 8, RPL4 - ribosomal protein l4, RPS7 - ribosomal protein s7, RPL34 - ribosomal protein l34, RPS9 - ribosomal protein s9, RPL6 - ribosomal protein l6, HSP90AA1 - heat shock protein 90kda alpha (cytosolic), class a member 1, RPS11 - ribosomal protein s11, RPS13 - ribosomal pr…
GO:0051641	cellular localization	4.28e-05	0.00234	1.82	161	53	40	24	[RPL27 - ribosomal protein l27, RPS6 - ribosomal protein s6, NPM1 - nucleophosmin (nucleolar phosphoprotein b23, numatrin), XRCC5 - x-ray repair complementing defective repair in chinese hamster cells 5 (double-strand-break rejoining), RPL29 - ribosomal protein l29, HSPA8 - heat shock 70kda protein 8, RPL4 - ribosomal protein l4, RPS7 - ribosomal protein s7, RPL34 - ribosomal protein l34, RPS9 - …
GO:0045935	positive regulation of nucleobase-containing compound metabolic process	4.4e-05	0.00237	2.42	161	25	40	15	[XRCC5 - x-ray repair complementing defective repair in chinese hamster cells 5 (double-strand-break rejoining), NPM1 - nucleophosmin (nucleolar phosphoprotein b23, numatrin), PCNA - proliferating cell nuclear antigen, HSPA8 - heat shock 70kda protein 8, HSP90AA1 - heat shock protein 90kda alpha (cytosolic), class a member 1, HSP90AB1 - heat shock protein 90kda alpha (cytosolic), class b member 1…
GO:0010557	positive regulation of macromolecule biosynthetic process	5.17e-05	0.00275	2.3	161	28	40	16	[NPM1 - nucleophosmin (nucleolar phosphoprotein b23, numatrin), XRCC5 - x-ray repair complementing defective repair in chinese hamster cells 5 (double-strand-break rejoining), PCNA - proliferating cell nuclear antigen, RPS9 - ribosomal protein s9, HSP90AA1 - heat shock protein 90kda alpha (cytosolic), class a member 1, EEF2 - eukaryotic translation elongation factor 2, HSP90AB1 - heat shock prote…
GO:0051649	establishment of localization in cell	6.42e-05	0.00337	1.88	161	47	40	22	[RPS6 - ribosomal protein s6, RPL27 - ribosomal protein l27, NPM1 - nucleophosmin (nucleolar phosphoprotein b23, numatrin), RPL29 - ribosomal protein l29, HSPA8 - heat shock 70kda protein 8, RPL4 - ribosomal protein l4, RPS7 - ribosomal protein s7, RPL34 - ribosomal protein l34, RPS9 - ribosomal protein s9, RPL6 - ribosomal protein l6, RPS11 - ribosomal protein s11, HSP90AA1 - heat shock protein …
GO:0044248	cellular catabolic process	6.42e-05	0.00332	1.88	161	47	40	22	[RPS6 - ribosomal protein s6, RPL27 - ribosomal protein l27, RPL29 - ribosomal protein l29, HSPA8 - heat shock 70kda protein 8, RPL4 - ribosomal protein l4, RPS7 - ribosomal protein s7, RPL34 - ribosomal protein l34, RPS9 - ribosomal protein s9, RPL6 - ribosomal protein l6, HSP90AA1 - heat shock protein 90kda alpha (cytosolic), class a member 1, RPS11 - ribosomal protein s11, RPS13 - ribosomal pr…
GO:0009056	catabolic process	0.000101	0.00516	1.84	161	48	40	22	[RPS6 - ribosomal protein s6, RPL27 - ribosomal protein l27, RPL29 - ribosomal protein l29, HSPA8 - heat shock 70kda protein 8, RPL4 - ribosomal protein l4, RPS7 - ribosomal protein s7, RPL34 - ribosomal protein l34, RPS9 - ribosomal protein s9, RPL6 - ribosomal protein l6, HSP90AA1 - heat shock protein 90kda alpha (cytosolic), class a member 1, RPS11 - ribosomal protein s11, RPS13 - ribosomal pr…
GO:1901576	organic substance biosynthetic process	0.000117	0.0059	1.71	161	59	40	25	[RPS6 - ribosomal protein s6, PCNA - proliferating cell nuclear antigen, RPL4 - ribosomal protein l4, RPS7 - ribosomal protein s7, RPS9 - ribosomal protein s9, RPL6 - ribosomal protein l6, RPS11 - ribosomal protein s11, HSP90AA1 - heat shock protein 90kda alpha (cytosolic), class a member 1, RPS13 - ribosomal protein s13, HSP90AB1 - heat shock protein 90kda alpha (cytosolic), class b member 1, RP…
GO:0044249	cellular biosynthetic process	0.000117	0.00582	1.71	161	59	40	25	[RPS6 - ribosomal protein s6, PCNA - proliferating cell nuclear antigen, RPL4 - ribosomal protein l4, RPS7 - ribosomal protein s7, RPS9 - ribosomal protein s9, RPL6 - ribosomal protein l6, HSP90AA1 - heat shock protein 90kda alpha (cytosolic), class a member 1, RPS11 - ribosomal protein s11, RPS13 - ribosomal protein s13, HSP90AB1 - heat shock protein 90kda alpha (cytosolic), class b member 1, RP…
GO:0019538	protein metabolic process	0.000127	0.00624	1.78	161	52	40	23	[RPL27 - ribosomal protein l27, RPS6 - ribosomal protein s6, RPL29 - ribosomal protein l29, PCNA - proliferating cell nuclear antigen, HSPA8 - heat shock 70kda protein 8, RPL4 - ribosomal protein l4, RPS7 - ribosomal protein s7, RPL34 - ribosomal protein l34, RPS9 - ribosomal protein s9, RPL6 - ribosomal protein l6, HSP90AA1 - heat shock protein 90kda alpha (cytosolic), class a member 1, RPS11 - …
GO:0002181	cytoplasmic translation	0.000174	0.00844	4.02	161	6	40	6	[RPL29 - ribosomal protein l29, RPL19 - ribosomal protein l19, RPL6 - ribosomal protein l6, RPS26 - ribosomal protein s26, RPL24 - ribosomal protein l24, RPL10A - ribosomal protein l10a]
GO:2000278	regulation of DNA biosynthetic process	0.000174	0.00833	4.02	161	6	40	6	[HSP90AB1 - heat shock protein 90kda alpha (cytosolic), class b member 1, XRCC5 - x-ray repair complementing defective repair in chinese hamster cells 5 (double-strand-break rejoining), PCNA - proliferating cell nuclear antigen, CCT4 - chaperonin containing tcp1, subunit 4 (delta), CCT3 - chaperonin containing tcp1, subunit 3 (gamma), HSP90AA1 - heat shock protein 90kda alpha (cytosolic), class a…
GO:2000573	positive regulation of DNA biosynthetic process	0.000174	0.00823	4.02	161	6	40	6	[HSP90AB1 - heat shock protein 90kda alpha (cytosolic), class b member 1, XRCC5 - x-ray repair complementing defective repair in chinese hamster cells 5 (double-strand-break rejoining), PCNA - proliferating cell nuclear antigen, CCT4 - chaperonin containing tcp1, subunit 4 (delta), CCT3 - chaperonin containing tcp1, subunit 3 (gamma), HSP90AA1 - heat shock protein 90kda alpha (cytosolic), class a…
GO:0000723	telomere maintenance	0.000174	0.00813	4.02	161	6	40	6	[HSP90AB1 - heat shock protein 90kda alpha (cytosolic), class b member 1, XRCC5 - x-ray repair complementing defective repair in chinese hamster cells 5 (double-strand-break rejoining), PCNA - proliferating cell nuclear antigen, XRCC6 - x-ray repair complementing defective repair in chinese hamster cells 6, PARP1 - poly (adp-ribose) polymerase 1, HSP90AA1 - heat shock protein 90kda alpha (cytosol…
GO:0032200	telomere organization	0.000174	0.00803	4.02	161	6	40	6	[HSP90AB1 - heat shock protein 90kda alpha (cytosolic), class b member 1, XRCC5 - x-ray repair complementing defective repair in chinese hamster cells 5 (double-strand-break rejoining), PCNA - proliferating cell nuclear antigen, XRCC6 - x-ray repair complementing defective repair in chinese hamster cells 6, PARP1 - poly (adp-ribose) polymerase 1, HSP90AA1 - heat shock protein 90kda alpha (cytosol…
GO:0009058	biosynthetic process	0.000364	0.0166	1.62	161	62	40	25	[RPS6 - ribosomal protein s6, PCNA - proliferating cell nuclear antigen, RPL4 - ribosomal protein l4, RPS7 - ribosomal protein s7, RPS9 - ribosomal protein s9, RPL6 - ribosomal protein l6, RPS11 - ribosomal protein s11, HSP90AA1 - heat shock protein 90kda alpha (cytosolic), class a member 1, RPS13 - ribosomal protein s13, HSP90AB1 - heat shock protein 90kda alpha (cytosolic), class b member 1, RP…
GO:0006259	DNA metabolic process	0.000384	0.0173	2.68	161	15	40	10	[HSP90AB1 - heat shock protein 90kda alpha (cytosolic), class b member 1, XRCC5 - x-ray repair complementing defective repair in chinese hamster cells 5 (double-strand-break rejoining), NPM1 - nucleophosmin (nucleolar phosphoprotein b23, numatrin), PCNA - proliferating cell nuclear antigen, XRCC6 - x-ray repair complementing defective repair in chinese hamster cells 6, NAP1L1 - nucleosome assembl…
GO:0048519	negative regulation of biological process	0.000387	0.0172	1.5	161	78	40	29	[RPS6 - ribosomal protein s6, NPM1 - nucleophosmin (nucleolar phosphoprotein b23, numatrin), XRCC5 - x-ray repair complementing defective repair in chinese hamster cells 5 (double-strand-break rejoining), PCNA - proliferating cell nuclear antigen, HSPA8 - heat shock 70kda protein 8, RPL4 - ribosomal protein l4, RPS7 - ribosomal protein s7, RPS9 - ribosomal protein s9, RPL6 - ribosomal protein l6,…
GO:0031328	positive regulation of cellular biosynthetic process	0.000488	0.0214	2.01	161	32	40	16	[XRCC5 - x-ray repair complementing defective repair in chinese hamster cells 5 (double-strand-break rejoining), NPM1 - nucleophosmin (nucleolar phosphoprotein b23, numatrin), PCNA - proliferating cell nuclear antigen, RPS9 - ribosomal protein s9, HSP90AA1 - heat shock protein 90kda alpha (cytosolic), class a member 1, EEF2 - eukaryotic translation elongation factor 2, HSP90AB1 - heat shock prote…
GO:0006810	transport	0.000532	0.0231	1.4	161	92	40	32	[RPS6 - ribosomal protein s6, NPM1 - nucleophosmin (nucleolar phosphoprotein b23, numatrin), XRCC5 - x-ray repair complementing defective repair in chinese hamster cells 5 (double-strand-break rejoining), HSPA8 - heat shock 70kda protein 8, RPL4 - ribosomal protein l4, RPS7 - ribosomal protein s7, RPS9 - ribosomal protein s9, RPL6 - ribosomal protein l6, HSP90AA1 - heat shock protein 90kda alpha …
GO:0071478	cellular response to radiation	0.000777	0.0333	4.03	161	5	40	5	[XRCC5 - x-ray repair complementing defective repair in chinese hamster cells 5 (double-strand-break rejoining), NPM1 - nucleophosmin (nucleolar phosphoprotein b23, numatrin), XRCC6 - x-ray repair complementing defective repair in chinese hamster cells 6, PCNA - proliferating cell nuclear antigen, PARP1 - poly (adp-ribose) polymerase 1]
GO:0009891	positive regulation of biosynthetic process	0.000785	0.0333	1.95	161	33	40	16	[XRCC5 - x-ray repair complementing defective repair in chinese hamster cells 5 (double-strand-break rejoining), NPM1 - nucleophosmin (nucleolar phosphoprotein b23, numatrin), PCNA - proliferating cell nuclear antigen, RPS9 - ribosomal protein s9, HSP90AA1 - heat shock protein 90kda alpha (cytosolic), class a member 1, EEF2 - eukaryotic translation elongation factor 2, HSP90AB1 - heat shock prote…
GO:0006974	cellular response to DNA damage stimulus	0.000909	0.0381	3.13	161	9	40	7	[XRCC5 - x-ray repair complementing defective repair in chinese hamster cells 5 (double-strand-break rejoining), NPM1 - nucleophosmin (nucleolar phosphoprotein b23, numatrin), PCNA - proliferating cell nuclear antigen, XRCC6 - x-ray repair complementing defective repair in chinese hamster cells 6, UBA52 - ubiquitin a-52 residue ribosomal protein fusion product 1, PARP1 - poly (adp-ribose) polymer…
GO:0006281	DNA repair	0.000909	0.0377	3.13	161	9	40	7	[XRCC5 - x-ray repair complementing defective repair in chinese hamster cells 5 (double-strand-break rejoining), NPM1 - nucleophosmin (nucleolar phosphoprotein b23, numatrin), PCNA - proliferating cell nuclear antigen, XRCC6 - x-ray repair complementing defective repair in chinese hamster cells 6, UBA52 - ubiquitin a-52 residue ribosomal protein fusion product 1, PARP1 - poly (adp-ribose) polymer…
GO:0051234	establishment of localization	0.000978	0.0401	1.37	161	94	40	32	[RPS6 - ribosomal protein s6, NPM1 - nucleophosmin (nucleolar phosphoprotein b23, numatrin), XRCC5 - x-ray repair complementing defective repair in chinese hamster cells 5 (double-strand-break rejoining), HSPA8 - heat shock 70kda protein 8, RPL4 - ribosomal protein l4, RPS7 - ribosomal protein s7, RPS9 - ribosomal protein s9, RPL6 - ribosomal protein l6, HSP90AA1 - heat shock protein 90kda alpha …
GO:0006364	rRNA processing	0.000991	0.0402	3.45	161	7	40	6	[RPL27 - ribosomal protein l27, RPS6 - ribosomal protein s6, RPS16 - ribosomal protein s16, RPS7 - ribosomal protein s7, RPS9 - ribosomal protein s9, RPL10A - ribosomal protein l10a]
